# Transcriptome analysis reveals a novel DNA element that may interact with chromatin-associated proteins in *Plasmodium berghei* during erythrocytic development

**DOI:** 10.1101/2024.03.10.584310

**Authors:** Adaobi Okafor, Yagoub Adam, Benedikt Brors, Ezekiel Adebiyi

## Abstract

**Background:** The life cycle of *Plasmodium* parasites is intricate and multistage, alternating between dynamic environments. Temporal regulation of transcription by stage-specific transcription factor binding at particular regulatory regions within gene promoters facilitates its progression. As a result, each new developmental stage is endowed with its unique gene sets, whose just-in-time expression enables the parasite to completely adapt to the necessary circumstances. Our understanding of these transcriptome-level regulatory processes is limited, and more so, a thorough examination of the entire life cycle in the experimentally tractable rodent model organism *P. berghei* is lacking.

**Results:** We performed a genome-wide analysis of RNA-Seq data from different developmental stages of *P. berghei*. Integrated data from the human malaria parasites *P. falciparum* and *P. vivax* demonstrated that *Plasmodium* parasites have a unique transcriptional signature. We identified the sets of genes differentially expressed at each stage, clustered them based on similarities of their expression profiles, and predicted the regulatory motifs governing their expression. We interpreted the motifs using known binding sites for established eukaryotic transcription factors, including those of the ApiAP2s, and identified eight potentially novel motifs. Additionally, we expanded the annotation of another motif—AGGTAA—found in genes exclusive to erythrocytic development and identified members of the *Pf*MORC and GCN5 complexes among its possible interacting proteins.

**Conclusion:** This study provides new insights into gene usage and its regulation during *P. berghei* development.
