## Additional file 5 for "Transcriptome analysis reveals a novel DNA element that may interact with chromatin-associated proteins in *Plasmodium berghei* during erythrocytic development"

### Sheet: Sheet1
Cluster 1	Cluster 2	Cluster 3
berg02:tRNA:rfamscan:569318-569389	berg05:rRNA:rfamscan:775564-775699	PBANKA_000200
berg04:tRNA:rfamscan:398679-398751	PBANKA_000020	PBANKA_000240
berg06:tRNA:rfamscan:498006-498077	PBANKA_000210	PBANKA_000320
berg06_18S	PBANKA_000350	PBANKA_000330
berg06_28S	PBANKA_000380	PBANKA_010080
berg08:tRNA:rfamscan:20764-20836	PBANKA_000400	PBANKA_010270
berg08:tRNA:rfamscan:21241-21324	PBANKA_000600	PBANKA_010320
berg09_tRNA2	PBANKA_010030	PBANKA_010420
berg10:tRNA:rfamscan:29047-29120	PBANKA_010050	PBANKA_010510
berg10:tRNA:rfamscan:320440-320521	PBANKA_010060 (SMAC)	PBANKA_010630
berg10:tRNA:rfamscan:940789-940860	PBANKA_010070	PBANKA_010720
berg11:tRNA:rfamscan:1692057-1692130	PBANKA_020060	PBANKA_010830 (DHHC2)
berg11:tRNA:rfamscan:1692721-1692792	PBANKA_020150	PBANKA_010990 (BTP1)
berg11:tRNA:rfamscan:723606-723677	PBANKA_020160 (ETRAMP)	PBANKA_011080
berg12:tRNA:rfamscan:1586754-1586826	PBANKA_021455	PBANKA_020030
berg12:tRNA:rfamscan:1587707-1587789	PBANKA_021460	PBANKA_020270
berg12:tRNA:rfamscan:1635393-1635465	PBANKA_021470	PBANKA_021390
berg13:tRNA:rfamscan:116536-116639	PBANKA_021580	PBANKA_030100 (ROPE)
berg13:tRNA:rfamscan:117829-117902	PBANKA_030030	PBANKA_030180 (CAPH2)
berg13:tRNA:rfamscan:1995703-1995774	PBANKA_030060	PBANKA_030290
berg14:tRNA:rfamscan:2392305-2392376	PBANKA_030480 (SERA4)	PBANKA_031270
berg14:tRNA:rfamscan:796075-796146	PBANKA_031620	PBANKA_031360
berg14:tRNA:rfamscan:796934-797013	PBANKA_031630	PBANKA_031370
berg14:tRNA:rfamscan:797666-797747	PBANKA_040050	PBANKA_040200 (DHHC1)
ENSRNA049713362	PBANKA_040950	PBANKA_040270 (IMC1e)
ENSRNA049713369	PBANKA_041600 (RhopH3)	PBANKA_040430
ENSRNA049713371	PBANKA_041730	PBANKA_040940 (PKRP)
ENSRNA049713374	PBANKA_050020	PBANKA_041610 (MG1)
ENSRNA049713396	PBANKA_050060	PBANKA_041720 (PH)
PBANKA_011250 (MFR1)	PBANKA_050070	PBANKA_050330
PBANKA_020280 (AKLP1)	PBANKA_050080	PBANKA_050340
PBANKA_020820	PBANKA_050110 (SEP3)	PBANKA_050430
PBANKA_020830 (NPT1)	PBANKA_050900 (EXP3)	PBANKA_050440
PBANKA_021050	PBANKA_051700 (ETRAMP10.2)	PBANKA_050540
PBANKA_021090 (OST2)	PBANKA_051910	PBANKA_050780
PBANKA_021410	PBANKA_051940	PBANKA_050790
PBANKA_021420	PBANKA_052270	PBANKA_050860
PBANKA_021440 (AP2-L)	PBANKA_052420 (SEP2)	PBANKA_051060 (CDC20)
PBANKA_031180 (ACS9)	PBANKA_052430	PBANKA_051490 (P28)
PBANKA_031560	PBANKA_052480 (SEP1)	PBANKA_051760
PBANKA_040450	PBANKA_060030	PBANKA_051850
PBANKA_040460 (AHA1)	PBANKA_060420	PBANKA_052010
PBANKA_040665	PBANKA_061040 (ATP4)	PBANKA_052120
PBANKA_041200 (DER1-2)	PBANKA_062315	PBANKA_052390 (GAPM2)
PBANKA_041220	PBANKA_062320	PBANKA_060060 (NEK3)
PBANKA_041240 (RNF1)	PBANKA_062340	PBANKA_060440 (tGLO2)
PBANKA_041370	PBANKA_062350	PBANKA_060620
PBANKA_041440 (FNT)	PBANKA_070060	PBANKA_060630
PBANKA_041480	PBANKA_070100 (SLTRiP)	PBANKA_061160
PBANKA_050010	PBANKA_070110	PBANKA_061240
PBANKA_050120 (UIS4)	PBANKA_072250	PBANKA_061520 (CDPK4)
PBANKA_050530	PBANKA_072260	PBANKA_061530
PBANKA_050620 (UIS12)	PBANKA_080010	PBANKA_061670 (NEK4)
PBANKA_050650 (ZIPCO)	PBANKA_080030	PBANKA_061700 (CDC50A)
PBANKA_051150 (RPB7)	PBANKA_080040	PBANKA_062200
PBANKA_051950	PBANKA_080140	PBANKA_062345
PBANKA_060810	PBANKA_080270	PBANKA_070020
PBANKA_060820 (ATP11)	PBANKA_082670 (PV5)	PBANKA_070030
PBANKA_061740	PBANKA_083020 (RhopH2)	PBANKA_070350
PBANKA_062300	PBANKA_083100 (MSP1)	PBANKA_070470
PBANKA_071490 (aLipDH)	PBANKA_083620	PBANKA_070480
PBANKA_071710	PBANKA_083630 (CLAG9)	PBANKA_070490 (CryPH)
PBANKA_071930 (DHFR-TS)	PBANKA_083640	PBANKA_070550
PBANKA_072050	PBANKA_083650	PBANKA_070710 (IMC1i)
PBANKA_081300 (ICP)	PBANKA_083660	PBANKA_070820
PBANKA_082090 (ELO-A)	PBANKA_083680 (EMAP1)	PBANKA_071400 (DMC1)
PBANKA_082380 (FabG)	PBANKA_090020	PBANKA_072000
PBANKA_082610 (aPRS)	PBANKA_090030	PBANKA_072010
PBANKA_082700	PBANKA_091340 (PPM8)	PBANKA_072110
PBANKA_090110	PBANKA_092140	PBANKA_080020
PBANKA_090210 (SLARP)	PBANKA_093120 (HSP101)	PBANKA_080110
PBANKA_090990	PBANKA_093240 (BP2)	PBANKA_080150
PBANKA_091880 (NOP2)	PBANKA_093830	PBANKA_080180 (BTP2)
PBANKA_092380 (pdhA)	PBANKA_100030	PBANKA_080430 (MSH2-2)
PBANKA_092990	PBANKA_100050	PBANKA_080680
PBANKA_093230 (ApiAP2)	PBANKA_100060	PBANKA_081070 (SPM1)
PBANKA_093290 (G3PDH)	PBANKA_100850 (PTEX150)	PBANKA_081090
PBANKA_094260	PBANKA_103060	PBANKA_081180 (ALP5a)
PBANKA_100230	PBANKA_103440 (PM4)	PBANKA_081260
PBANKA_100390	PBANKA_110090	PBANKA_081290
PBANKA_100520	PBANKA_110130 (SBP1)	PBANKA_081330
PBANKA_100700	PBANKA_110220 (MSP8)	PBANKA_081540
PBANKA_102020 (CYP52)	PBANKA_113780 (GAC)	PBANKA_081900 (GAP50)
PBANKA_102460 (LISP1)	PBANKA_114580 (MAHRP1a)	PBANKA_082120
PBANKA_103110 (PREX)	PBANKA_114600	PBANKA_082440
PBANKA_103700 (BET5)	PBANKA_114630	PBANKA_083160
PBANKA_103800	PBANKA_114640	PBANKA_083560 (PKAc)
PBANKA_111710 (H3.3)	PBANKA_120005	PBANKA_083690
PBANKA_112510 (FabB/FabF)	PBANKA_120010	PBANKA_083700
PBANKA_112720	PBANKA_120040	PBANKA_090010
PBANKA_112800	PBANKA_120060	PBANKA_090060
PBANKA_112810 (PL)	PBANKA_120900 (eIF2beta)	PBANKA_090190
PBANKA_113870	PBANKA_122020	PBANKA_090240
PBANKA_114560	PBANKA_122420	PBANKA_090270 (LRR10)
PBANKA_120090	PBANKA_122900	PBANKA_090300
PBANKA_120100	PBANKA_123005	PBANKA_090380
PBANKA_120840	PBANKA_123780 (MDR1)	PBANKA_090710 (IMC1b)
PBANKA_121740	PBANKA_123880	PBANKA_090750
PBANKA_124580	PBANKA_124270	PBANKA_091360
PBANKA_130120 (MED31)	PBANKA_124590	PBANKA_091940
PBANKA_130410 (PBGS)	PBANKA_124600	PBANKA_092410
PBANKA_130420 (SPP)	PBANKA_124610.2	PBANKA_092540
PBANKA_130650 (TREP)	PBANKA_124620	PBANKA_092730 (DHHC3)
PBANKA_130840 (eIK1)	PBANKA_124630	PBANKA_092760
PBANKA_130870	PBANKA_124640	PBANKA_092770
PBANKA_131560 (TSR1)	PBANKA_124670	PBANKA_093150 (FT2)
PBANKA_132000	PBANKA_124690	PBANKA_093200 (RON4)
PBANKA_132760	PBANKA_124710	PBANKA_093250 (SET7)
PBANKA_132800 (UIS2)	PBANKA_131370	PBANKA_093470
PBANKA_133140	PBANKA_132710 (RON11)	PBANKA_093570
PBANKA_133360 (MPC2)	PBANKA_132730	PBANKA_093680
PBANKA_134090	PBANKA_134040	PBANKA_093790
PBANKA_134260	PBANKA_134900 (MSRP2)	PBANKA_093800
PBANKA_134930	PBANKA_134920 (MSRP1)	PBANKA_093930
PBANKA_135650	PBANKA_136550 (IBIS1)	PBANKA_094230
PBANKA_140080 (UIS3)	PBANKA_140010	PBANKA_094340
PBANKA_140100	PBANKA_140040	PBANKA_100560
PBANKA_140160	PBANKA_140060 (RhopH1A)	PBANKA_100580
PBANKA_141050 (MCAT)	PBANKA_140070	PBANKA_100790
PBANKA_141670 (G3PAT)	PBANKA_141350	PBANKA_101300 (ISC3)
PBANKA_141860	PBANKA_141400	PBANKA_101390 (PIP3)
PBANKA_142060 (H2B.Z)	PBANKA_141750	PBANKA_101450 (PMIX)
PBANKA_142270 (FeSOD)	PBANKA_142770 (RUVB1)	PBANKA_101730
PBANKA_142530	PBANKA_142898	PBANKA_101820
PBANKA_142700 (PPM7)	PBANKA_143750 (AP2-G)	PBANKA_102600
PBANKA_142950 (RPB8)	PBANKA_144330	PBANKA_102700 (SPT)
PBANKA_143000 (SET5)	PBANKA_144810	PBANKA_102870 (RPN13)
PBANKA_143040	PBANKA_145580	PBANKA_102940
PBANKA_143200 (SRP19)	PBANKA_146520	PBANKA_102960
PBANKA_143340 (DPH3)	PBANKA_rRNA_10.2 (RNA3)	PBANKA_103040
PBANKA_143420 (RRS)	berg07:rRNA:rfamscan:29369-29527	PBANKA_103170
PBANKA_144950	berg11:tRNA:rfamscan:377879-377958	PBANKA_103370
PBANKA_145490 (UIS8)	PBANKA_010100	PBANKA_103520 (CCp3)
PBANKA_145500 (SAMC)	PBANKA_011130.1	PBANKA_103540 (GAPM3)
PBANKA_145755	PBANKA_020690	PBANKA_103790
PBANKA_145810	PBANKA_030560 (ACP)	PBANKA_103820 (MISFIT)
PBANKA_146260	PBANKA_040220 (Plrx)	PBANKA_103870
PBANKA_API_tRNA2	PBANKA_041080	PBANKA_103880
PBANKA_API_tRNA7	PBANKA_041840	PBANKA_104010 (CK)
PBANKA_API0015 (rpoB)	PBANKA_050230	PBANKA_110120
PBANKA_API0017 (rpoC2)	PBANKA_050270 (RDS3)	PBANKA_110140 (RAP2/3)
PBANKA_API0020 (ORF79)	PBANKA_050470	PBANKA_110150 (APC3)
PBANKA_API0028 (TUFA)	PBANKA_050640	PBANKA_110230
PBANKA_API0029 (rps7)	PBANKA_051090 (RPS2)	PBANKA_110410 (TPM2)
PBANKA_API0030 (rps12)	PBANKA_051470	PBANKA_110710 (SUB1)
PBANKA_API0033 (rps5)	PBANKA_051860	PBANKA_110800
PBANKA_API0034 (rpl6)	PBANKA_051870	PBANKA_110850
PBANKA_API0039 (rps3)	PBANKA_051890	PBANKA_110870 (SMC4)
PBANKA_API0043 (rpl4)	PBANKA_052000	PBANKA_110880 (LRR2)
PBANKA_API0055 (rps4)	PBANKA_060320 (EIF5A)	PBANKA_110960
PBANKA_API0059 (rps11)	PBANKA_060380 (SEPSECS)	PBANKA_111020
PBANKA_API0060 (ClpM)	PBANKA_061400	PBANKA_111030
PBANKA_rRNA_17.1 (LSUE)	PBANKA_061710	PBANKA_111280
PBANKA_rRNA_LSUF (LSUF)	PBANKA_061720 (RPS10)	PBANKA_111420
PBANKA_rRNA_RNA11	PBANKA_061910	PBANKA_111500
PBANKA_rRNA_RNA4	PBANKA_062270	PBANKA_111520 (GEP)
PBANKA_rRNA_RNA7	PBANKA_070390 (RACK1)	PBANKA_111530 (GAP40)
PBANKA_rRNA_SSUF	PBANKA_070620 (NT2)	PBANKA_111810.2
PBANKA_rRNA14	PBANKA_071480 (RRB1)	PBANKA_112010
berg05_18s	PBANKA_080690	PBANKA_112040 (ALV7)
berg05_28s	PBANKA_080730	PBANKA_112320
berg07_28S	PBANKA_080740	PBANKA_112530
berg11:tRNA:rfamscan:519723-519795	PBANKA_083310 (M18AAP)	PBANKA_112580
berg13:tRNA:rfamscan:1996487-1996558	PBANKA_091130	PBANKA_112960
PBANKA_010800 (CLS)	PBANKA_091520	PBANKA_113230
PBANKA_011010	PBANKA_091870	PBANKA_113280
PBANKA_011240 (NAR1)	PBANKA_091900 (RPN7)	PBANKA_113310 (ARK3)
PBANKA_020310 (PIP5K)	PBANKA_091930	PBANKA_113860
PBANKA_020580 (eIK2)	PBANKA_094220 (RPC25)	PBANKA_114310
PBANKA_020840 (MFR2)	PBANKA_094350 (SufD)	PBANKA_114520
PBANKA_020900	PBANKA_094360	PBANKA_120200 (IMC1c)
PBANKA_020910 (TRSP)	PBANKA_100300 (LISP2)	PBANKA_120350
PBANKA_021130 (NFS1)	PBANKA_100600	PBANKA_120520 (TMEM147)
PBANKA_021270	PBANKA_100840	PBANKA_120890
PBANKA_021300	PBANKA_101000	PBANKA_120940 (ISP1)
PBANKA_021350	PBANKA_102200	PBANKA_121260 (HAP2)
PBANKA_021360 (MT-A70)	PBANKA_102450	PBANKA_121330
PBANKA_030260	PBANKA_102840	PBANKA_121710 (pPK1)
PBANKA_030380 (SufE)	PBANKA_102990	PBANKA_122560
PBANKA_030470 (SERA5)	PBANKA_103000 (DHS)	PBANKA_123020 (CRK5)
PBANKA_030530 (KRR1)	PBANKA_103050 (MCMBP)	PBANKA_123130 (MFS1)
PBANKA_030550	PBANKA_103090 (Obg1)	PBANKA_123230
PBANKA_030740	PBANKA_103560 (ClpC)	PBANKA_123360 (PSOP13)
PBANKA_030750 (CERLI1)	PBANKA_103980	PBANKA_123650
PBANKA_030870	PBANKA_103990	PBANKA_123760
PBANKA_030950 (SPATR)	PBANKA_110100	PBANKA_123770
PBANKA_031570	PBANKA_110340 (RPL31)	PBANKA_124350
PBANKA_040320 (CSP)	PBANKA_110350	PBANKA_124680
PBANKA_041250	PBANKA_110360 (ATPase3)	PBANKA_130010
PBANKA_041260	PBANKA_110500	PBANKA_130050
PBANKA_041490	PBANKA_110790 (TPT)	PBANKA_130180
PBANKA_041630 (NUP221)	PBANKA_111140 (INO1)	PBANKA_130430
PBANKA_050160 (GRASP)	PBANKA_112070	PBANKA_130520
PBANKA_050670 (CS)	PBANKA_112740	PBANKA_130810
PBANKA_051070	PBANKA_112790	PBANKA_131290
PBANKA_051080	PBANKA_113420	PBANKA_131330
PBANKA_051140 (nPrx)	PBANKA_113510 (RPS15)	PBANKA_131610
PBANKA_051370	PBANKA_113560 (DIS3)	PBANKA_131650
PBANKA_051420 (CLAMP)	PBANKA_113710 (PRMT5)	PBANKA_131850
PBANKA_051690 (AdoMetDC/ODC)	PBANKA_114070 (FC)	PBANKA_131900
PBANKA_051770	PBANKA_120300	PBANKA_131950 (CCP2)
PBANKA_052170 (ApiAP2)	PBANKA_120730 (DPH5)	PBANKA_132080
PBANKA_060590	PBANKA_121120	PBANKA_132150
PBANKA_060730	PBANKA_121280 (MRK)	PBANKA_132540
PBANKA_060880	PBANKA_121650 (CYP19A)	PBANKA_132610
PBANKA_061580 (EST)	PBANKA_121980	PBANKA_132900
PBANKA_061590 (CRMP2)	PBANKA_122090	PBANKA_132910 (PM8)
PBANKA_062190 (PAM18)	PBANKA_122520	PBANKA_132920
PBANKA_062280	PBANKA_122920	PBANKA_133000
PBANKA_071030 (YIF1)	PBANKA_123100 (RPS11)	PBANKA_133130
PBANKA_071120	PBANKA_124190 (UBC13)	PBANKA_133310
PBANKA_071220 (PBLP)	PBANKA_130100	PBANKA_133370 (PDEdelta)
PBANKA_071640	PBANKA_130110	PBANKA_133470 (TMEM43)
PBANKA_071660 (APH)	PBANKA_130210	PBANKA_133490
PBANKA_071920 (PUF2)	PBANKA_130470 (MFS6)	PBANKA_133500
PBANKA_080290	PBANKA_130480	PBANKA_133620
PBANKA_080670	PBANKA_130490 (NCS2)	PBANKA_133890 (GAPM1)
PBANKA_080810 (B9)	PBANKA_130720 (LSM5)	PBANKA_134310
PBANKA_081230	PBANKA_130730 (WLP1)	PBANKA_134320
PBANKA_081310	PBANKA_130740 (PARN)	PBANKA_134420
PBANKA_081480	PBANKA_131670	PBANKA_135020
PBANKA_081570 (MFR4)	PBANKA_131840 (6PGD)	PBANKA_135390
PBANKA_081730	PBANKA_131990	PBANKA_135480
PBANKA_081740	PBANKA_132030	PBANKA_135490 (IMC1k)
PBANKA_081770 (HoMu)	PBANKA_132560	PBANKA_135590 (PEPCK)
PBANKA_081950 (RECQ1)	PBANKA_132680 (RFC3)	PBANKA_135890
PBANKA_082040 (MFS3)	PBANKA_132860 (MED4)	PBANKA_135960 (P48/45)
PBANKA_082650 (HDAC1)	PBANKA_132930	PBANKA_135970 (P47)
PBANKA_083170 (NFU1)	PBANKA_133430 (EXP2)	PBANKA_136040
PBANKA_083210	PBANKA_133590	PBANKA_136160
PBANKA_083350	PBANKA_134000 (DHFS-FPGS)	PBANKA_136570
PBANKA_083540	PBANKA_135200 (EF-1gamma)	PBANKA_140640
PBANKA_090130.2	PBANKA_135450	PBANKA_140650
PBANKA_090280	PBANKA_135700	PBANKA_140790
PBANKA_090320	PBANKA_135740 (USB1)	PBANKA_140960
PBANKA_090400	PBANKA_135750 (LipA)	PBANKA_141200
PBANKA_090670	PBANKA_140140	PBANKA_141930
PBANKA_091080	PBANKA_140300	PBANKA_142010
PBANKA_091090 (SPELD)	PBANKA_140310	PBANKA_142070
PBANKA_091280	PBANKA_140830	PBANKA_142100
PBANKA_091290	PBANKA_140840	PBANKA_142150
PBANKA_091500 (AMA1)	PBANKA_141080	PBANKA_142170 (PSOP20)
PBANKA_091560 (AQP)	PBANKA_141090 (IF2a)	PBANKA_142760
PBANKA_091890	PBANKA_141580	PBANKA_142910
PBANKA_092430 (ERO1)	PBANKA_141590	PBANKA_143140
PBANKA_092850	PBANKA_141950	PBANKA_143150 (RSPH9)
PBANKA_092900	PBANKA_142020	PBANKA_143220 (MDV1)
PBANKA_092910	PBANKA_142260 (Sel3)	PBANKA_143240 (PLP2)
PBANKA_092920	PBANKA_142360	PBANKA_143520
PBANKA_093190	PBANKA_142410 (MED21)	PBANKA_143630
PBANKA_093350 (ROM1)	PBANKA_142600 (CARM1)	PBANKA_143660 (IMC1h)
PBANKA_100110	PBANKA_142610	PBANKA_144180
PBANKA_100170	PBANKA_142680	PBANKA_144480 (TLAP1)
PBANKA_100210 (P36)	PBANKA_142960 (PRS)	PBANKA_144600
PBANKA_100220 (P36p)	PBANKA_143100 (CYP32)	PBANKA_144790
PBANKA_100250 (S10)	PBANKA_143105 (CPN10)	PBANKA_144900 (MiGS)
PBANKA_100630 (PLP1)	PBANKA_143580	PBANKA_145150
PBANKA_100860	PBANKA_144310	PBANKA_145310
PBANKA_101040	PBANKA_144400 (MIF)	PBANKA_145390
PBANKA_101750 (UIS28)	PBANKA_144410 (CCT3)	PBANKA_145720 (DOC2)
PBANKA_101780	PBANKA_144510 (ClpQ)	PBANKA_145880
PBANKA_102010 (PP7)	PBANKA_145610	PBANKA_146300 (G377)
PBANKA_102250 (P113)	PBANKA_146510	PBANKA_146310
PBANKA_102370	PBANKA_010560	PBANKA_146330
PBANKA_102530 (EPAC)	PBANKA_010710	PBANKA_146490 (RON3)
PBANKA_102850	PBANKA_011260	PBANKA_146500
PBANKA_103300	PBANKA_020650 (RAB5c)	PBANKA_146610
PBANKA_103420	PBANKA_020870 (LytB)	PBANKA_000490
PBANKA_103460	PBANKA_021150	PBANKA_010260 (CEP76)
PBANKA_103500	PBANKA_040520 (CCT2)	PBANKA_011160 (ROP14)
PBANKA_103730	PBANKA_040530	PBANKA_011220 (MyoE)
PBANKA_103740	PBANKA_040540 (RPS12)	PBANKA_020170
PBANKA_110380 (DDX27)	PBANKA_040550	PBANKA_020460 (PHIL1)
PBANKA_110550 (MED11)	PBANKA_040650 (CCT7)	PBANKA_020890
PBANKA_110560	PBANKA_040760 (AS)	PBANKA_030210
PBANKA_111090	PBANKA_040920	PBANKA_030220
PBANKA_111330	PBANKA_041820 (RAB7)	PBANKA_031150
PBANKA_111600 (TLP)	PBANKA_050220 (RPN5)	PBANKA_031250 (ORC5)
PBANKA_111690	PBANKA_050360	PBANKA_031320
PBANKA_111770 (MDH)	PBANKA_050510 (ARF1)	PBANKA_031350
PBANKA_111940	PBANKA_051190 (RPL3)	PBANKA_040360
PBANKA_111990	PBANKA_051720 (HAD1)	PBANKA_040370
PBANKA_112370	PBANKA_052060 (ERH)	PBANKA_040640
PBANKA_112380	PBANKA_052090	PBANKA_040740 (ARK2)
PBANKA_112870	PBANKA_060270 (NAPL)	PBANKA_040820 (CDPK3)
PBANKA_113060	PBANKA_060680	PBANKA_040900
PBANKA_113730	PBANKA_061540	PBANKA_041065
PBANKA_114010 (NUP205)	PBANKA_062330	PBANKA_041290 (CTRP)
PBANKA_114020 (PRP16)	PBANKA_070070	PBANKA_041540
PBANKA_114480	PBANKA_070280	PBANKA_050500
PBANKA_120110	PBANKA_070800 (SEC23)	PBANKA_051040
PBANKA_120540	PBANKA_070910	PBANKA_051050
PBANKA_120680	PBANKA_071260 (14-3-3I)	PBANKA_051250
PBANKA_121180	PBANKA_071330 (HINT1)	PBANKA_051810 (TLAP2)
PBANKA_121600	PBANKA_080400 (RPL37)	PBANKA_060250 (SUA5)
PBANKA_121670	PBANKA_080410	PBANKA_060340
PBANKA_121680	PBANKA_080550	PBANKA_060390 (HADO)
PBANKA_122030 (PARE)	PBANKA_080910 (PA28)	PBANKA_060500 (TUM1)
PBANKA_122040	PBANKA_081390 (RPN8)	PBANKA_060960
PBANKA_122050	PBANKA_081420	PBANKA_061640
PBANKA_122080	PBANKA_081890 (BIP)	PBANKA_061780
PBANKA_122500	PBANKA_082170	PBANKA_061870
PBANKA_122720 (CYP81)	PBANKA_082340 (PGK)	PBANKA_061880 (DDX31)
PBANKA_122730	PBANKA_082750 (NADSYN)	PBANKA_061920 (PSOP1)
PBANKA_122760 (ACbeta)	PBANKA_083670	PBANKA_061960 (PELO)
PBANKA_123340 (WDR26)	PBANKA_090640	PBANKA_070660
PBANKA_123620	PBANKA_091220 (SRP72)	PBANKA_070790 (TRP1)
PBANKA_123670	PBANKA_092080	PBANKA_071140 (PLP4)
PBANKA_124320	PBANKA_092810 (PGM1)	PBANKA_071160 (PLP5)
PBANKA_130080 (CRMP4)	PBANKA_093220	PBANKA_071690 (ARO)
PBANKA_131020 (NUP313)	PBANKA_093700	PBANKA_071830 (MCM9)
PBANKA_131070	PBANKA_093840 (ERC)	PBANKA_080050 (CHT1)
PBANKA_131240	PBANKA_093860 (CK2alpha)	PBANKA_080530
PBANKA_131820 (ISU)	PBANKA_094090 (RUVB2)	PBANKA_080860
PBANKA_131870 (PPM3)	PBANKA_094150 (RPS4)	PBANKA_080900
PBANKA_132880	PBANKA_094250 (Trx-mero)	PBANKA_081020
PBANKA_132980 (AP2-SP)	PBANKA_100140 (CLF1)	PBANKA_081030
PBANKA_133010 (NIP7)	PBANKA_100380	PBANKA_081840
PBANKA_133120	PBANKA_100400 (cGLO2)	PBANKA_081960
PBANKA_133280 (ACC)	PBANKA_100470	PBANKA_082130
PBANKA_133700	PBANKA_101870	PBANKA_082420 (PLP3)
PBANKA_133760	PBANKA_102140 (COX14)	PBANKA_082450 (LplA2)
PBANKA_133770	PBANKA_102350 (EIF3H)	PBANKA_082500
PBANKA_133900 (VPS52)	PBANKA_103190 (eIF2gamma)	PBANKA_082960
PBANKA_134270	PBANKA_103220	PBANKA_083280
PBANKA_134410 (MyoF)	PBANKA_103430 (AP2-G2)	PBANKA_083330 (DHHC6)
PBANKA_134480	PBANKA_103930 (SR140)	PBANKA_090680
PBANKA_134980 (TRAP)	PBANKA_103960 (RPN6)	PBANKA_090700
PBANKA_135030	PBANKA_110180 (VPS11)	PBANKA_091510 (CDC50B)
PBANKA_135060 (NUDC)	PBANKA_110300 (SRSF12)	PBANKA_091600
PBANKA_135300	PBANKA_111230 (RAB1b)	PBANKA_091630
PBANKA_135520 (IRP)	PBANKA_111300 (PNP)	PBANKA_091650
PBANKA_135530	PBANKA_111740	PBANKA_091710 (SR1)
PBANKA_135560 (SPECT1)	PBANKA_112020 (PDX1)	PBANKA_091780 (COG2)
PBANKA_135600 (ApiAP2)	PBANKA_112080 (SRP68)	PBANKA_091798
PBANKA_136100	PBANKA_112570	PBANKA_092160 (SR-MG)
PBANKA_136250	PBANKA_112730	PBANKA_092170 (ATG23)
PBANKA_136480 (ABCB6)	PBANKA_112770 (NAPRT)	PBANKA_092450 (SMC5)
PBANKA_140330 (NIF1)	PBANKA_112780	PBANKA_092940 (MLC-B)
PBANKA_140600	PBANKA_113040	PBANKA_093660
PBANKA_140870	PBANKA_113500 (YOP1L)	PBANKA_093670
PBANKA_141060	PBANKA_113640 (EMC3)	PBANKA_094100
PBANKA_141100	PBANKA_114050	PBANKA_100640
PBANKA_141390	PBANKA_114400 (RPN11)	PBANKA_101410
PBANKA_142030	PBANKA_120220 (EFTUD2)	PBANKA_101520 (DPH2)
PBANKA_142520 (SSP3)	PBANKA_120440 (ALBA3)	PBANKA_101700 (MIT3)
PBANKA_142620 (CAF1)	PBANKA_120500 (GBP2)	PBANKA_101760
PBANKA_142660	PBANKA_120620 (HDA2)	PBANKA_101960 (VPS3)
PBANKA_143110	PBANKA_120660	PBANKA_102060 (ARP4)
PBANKA_143120	PBANKA_120720 (AK1)	PBANKA_102110
PBANKA_143270 (SPO11)	PBANKA_121050	PBANKA_102310
PBANKA_143360 (TRAMP)	PBANKA_121080 (HGPRT)	PBANKA_102440
PBANKA_143370	PBANKA_121100 (GMPS)	PBANKA_102650 (MCA3)
PBANKA_143400	PBANKA_121400 (HSP60)	PBANKA_103720
PBANKA_143590 (UIS27)	PBANKA_121560 (RPS3A)	PBANKA_103780 (SOAP)
PBANKA_143790	PBANKA_121820 (CCT5)	PBANKA_110330 (MyoB)
PBANKA_144710	PBANKA_121890 (EF-1delta)	PBANKA_110390
PBANKA_144970	PBANKA_122310	PBANKA_110690 (PIMMS2)
PBANKA_145180	PBANKA_122330 (RAB18)	PBANKA_111000
PBANKA_145190	PBANKA_122580 (CYP24)	PBANKA_111570 (NDC80)
PBANKA_145200	PBANKA_123210 (SR1)	PBANKA_111850
PBANKA_145280 (CWC22)	PBANKA_123310	PBANKA_111920 (PIMMS43)
PBANKA_145540 (QSOX)	PBANKA_123420 (RPS24)	PBANKA_111960 (MSP10)
PBANKA_145550	PBANKA_123480 (RPS9)	PBANKA_112100
PBANKA_145560 (TGT)	PBANKA_123790	PBANKA_112470
PBANKA_145570	PBANKA_130140	PBANKA_113080 (SAC1)
PBANKA_145690	PBANKA_130220	PBANKA_114190 (DIP13)
PBANKA_145780 (ARFGAP1)	PBANKA_130230 (MCA2)	PBANKA_114370 (PSOP2)
PBANKA_146060	PBANKA_130280 (TPx1)	PBANKA_120070
PBANKA_146480	PBANKA_130380 (TIM)	PBANKA_120345
PBANKA_000370	PBANKA_130500	PBANKA_120360
PBANKA_010780	PBANKA_130510	PBANKA_120400
PBANKA_010790	PBANKA_130530 (FACT-S)	PBANKA_120970 (ARV1)
PBANKA_011110 (P12p)	PBANKA_130620 (tRIP)	PBANKA_121810 (Cap380)
PBANKA_020090	PBANKA_131480 (eEF2)	PBANKA_122150 (RPL1)
PBANKA_020340 (ERV1)	PBANKA_131640	PBANKA_122810 (ApiAP2)
PBANKA_020570 (Pb51)	PBANKA_131810 (APP)	PBANKA_122890 (WARP)
PBANKA_020970	PBANKA_132400 (RPL29)	PBANKA_123200
PBANKA_020980	PBANKA_132630 (CYT1)	PBANKA_123280
PBANKA_021340 (NMD3)	PBANKA_132640 (GAPDH)	PBANKA_124140
PBANKA_030410	PBANKA_133200 (U2AF2)	PBANKA_130400
PBANKA_030450	PBANKA_133410	PBANKA_130970 (DDX5)
PBANKA_031060	PBANKA_133710 (SF1)	PBANKA_131130
PBANKA_031340 (ATG11)	PBANKA_133830	PBANKA_131280
PBANKA_040690	PBANKA_134030	PBANKA_131310 (MUS81)
PBANKA_041430 (NUF2)	PBANKA_134300	PBANKA_133050 (WDR79)
PBANKA_050180 (ELC)	PBANKA_134760	PBANKA_134170
PBANKA_050600 (SEA1)	PBANKA_134890	PBANKA_134220
PBANKA_050720	PBANKA_135440	PBANKA_134790 (UBA1)
PBANKA_050830	PBANKA_135670 (Kelch13)	PBANKA_135150 (CDPK5)
PBANKA_051100 (HCS1)	PBANKA_135720 (GRP170)	PBANKA_135260
PBANKA_051300 (IMC1m)	PBANKA_135800 (TRX2)	PBANKA_135310
PBANKA_051535 (OTU)	PBANKA_135870	PBANKA_135340 (PSOP7)
PBANKA_060490	PBANKA_135920 (ALBA2)	PBANKA_135460 (ISC1)
PBANKA_060800 (PBGD)	PBANKA_136010 (NT1)	PBANKA_136270
PBANKA_061620	PBANKA_136030 (ALBA4)	PBANKA_136440 (IMC1f)
PBANKA_062080	PBANKA_136050 (ECT)	PBANKA_144300 (NEK1)
PBANKA_062090	PBANKA_136450	PBANKA_145340 (PK2)
PBANKA_062230	PBANKA_140130	PBANKA_145770 (PSOP26)
PBANKA_062250	PBANKA_140280	PBANKA_145910
PBANKA_070190 (GAMA)	PBANKA_140360	PBANKA_146230
PBANKA_071270	PBANKA_140490 (RPT4)	PBANKA_010150
PBANKA_071320	PBANKA_140760	PBANKA_010450
PBANKA_071430 (HSP20)	PBANKA_140990 (AP1M1)	PBANKA_010980
PBANKA_071450	PBANKA_141440	PBANKA_020360
PBANKA_071680	PBANKA_141910	PBANKA_020430 (ELO-C)
PBANKA_071890	PBANKA_142110	PBANKA_020450 (CCp5)
PBANKA_072070	PBANKA_142330 (ALBA1)	PBANKA_020930 (ARP1)
PBANKA_080838	PBANKA_142350	PBANKA_021380
PBANKA_081500	PBANKA_142420	PBANKA_030160
PBANKA_082020 (TrxL1)	PBANKA_142550	PBANKA_030300
PBANKA_082680	PBANKA_142970	PBANKA_030760
PBANKA_083420	PBANKA_143860 (VIT)	PBANKA_031070
PBANKA_083570	PBANKA_144110 (HAD2)	PBANKA_031200
PBANKA_090610	PBANKA_144170 (PV2)	PBANKA_031480
PBANKA_090840	PBANKA_144320	PBANKA_040250
PBANKA_090860	PBANKA_144680 (CPN60)	PBANKA_040970 (PM6)
PBANKA_090940	PBANKA_145510 (RFC4)	PBANKA_041580 (WDR66)
PBANKA_090980	PBANKA_010590 (UROD)	PBANKA_041760 (CCp4)
PBANKA_091590	PBANKA_010870 (RBM25)	PBANKA_050170
PBANKA_091730	PBANKA_020190	PBANKA_050200
PBANKA_092120	PBANKA_020420	PBANKA_050265
PBANKA_092550 (CDPK6)	PBANKA_021480	PBANKA_050350
PBANKA_092800	PBANKA_030110	PBANKA_050380
PBANKA_093320	PBANKA_030330	PBANKA_051030
PBANKA_094280	PBANKA_030690	PBANKA_051200 (DHHC10)
PBANKA_100620 (SIAP1)	PBANKA_030710	PBANKA_051500 (P25)
PBANKA_101260	PBANKA_031210	PBANKA_051600
PBANKA_101580	PBANKA_041020	PBANKA_052230
PBANKA_101620	PBANKA_041030 (RPN12)	PBANKA_060290
PBANKA_101790 (PEPC)	PBANKA_041050 (MFR3)	PBANKA_060330 (G37)
PBANKA_101800	PBANKA_041340	PBANKA_060700
PBANKA_102050	PBANKA_050240	PBANKA_060860
PBANKA_102570 (IMC1l)	PBANKA_050660 (SRSF4)	PBANKA_061070
PBANKA_102760	PBANKA_051450 (RPN9)	PBANKA_061290
PBANKA_103450	PBANKA_052070	PBANKA_062030
PBANKA_110290 (CDC6)	PBANKA_052360	PBANKA_062040
PBANKA_110530	PBANKA_052470	PBANKA_062060 (CPH1)
PBANKA_110760 (P38)	PBANKA_060110 (PIC)	PBANKA_062240
PBANKA_110770 (SET9)	PBANKA_060280 (UBC)	PBANKA_070270 (ROM3)
PBANKA_111200	PBANKA_060430 (TRP1)	PBANKA_070330
PBANKA_111380 (UvrD)	PBANKA_060980 (MCM8)	PBANKA_070560
PBANKA_111760	PBANKA_061370	PBANKA_070670 (DTC)
PBANKA_111880	PBANKA_070420 (CPT)	PBANKA_070720
PBANKA_112970 (HAS1)	PBANKA_070880	PBANKA_071290 (HMGB2)
PBANKA_113130	PBANKA_070900 (SEC61B)	PBANKA_071460 (VPS2)
PBANKA_113810 (14-3-3II)	PBANKA_071550 (PGM2)	PBANKA_071910
PBANKA_120990	PBANKA_071650	PBANKA_071970
PBANKA_122060	PBANKA_081660	PBANKA_071980
PBANKA_122270	PBANKA_081690	PBANKA_072090
PBANKA_122540 (GAMER)	PBANKA_083000	PBANKA_080720
PBANKA_122830 (LSD2)	PBANKA_083010	PBANKA_081220
PBANKA_122980 (FABI)	PBANKA_083200 (Sel2)	PBANKA_081680 (GLTP)
PBANKA_123370	PBANKA_090870	PBANKA_081710 (TRX3)
PBANKA_123460	PBANKA_090880	PBANKA_081820
PBANKA_124060 (IMC1g)	PBANKA_091460	PBANKA_082140
PBANKA_124150	PBANKA_092330	PBANKA_082320
PBANKA_124290	PBANKA_092360 (MGE1)	PBANKA_082400
PBANKA_131230	PBANKA_092660 (GCN20)	PBANKA_082550
PBANKA_132430 (ISP3)	PBANKA_093640	PBANKA_082570 (TRF1)
PBANKA_134200	PBANKA_094030	PBANKA_082740
PBANKA_134340	PBANKA_094160	PBANKA_082830
PBANKA_134350	PBANKA_100350	PBANKA_083040
PBANKA_134360	PBANKA_100910	PBANKA_083070
PBANKA_134440 (AMPD)	PBANKA_101170	PBANKA_083270 (AKLP2)
PBANKA_134500	PBANKA_101490	PBANKA_090200
PBANKA_134580	PBANKA_101500	PBANKA_090420
PBANKA_134590	PBANKA_101670	PBANKA_090460
PBANKA_134690	PBANKA_102230	PBANKA_090530
PBANKA_134720	PBANKA_103010 (ACT2)	PBANKA_090790
PBANKA_134820	PBANKA_103410 (FANCJ)	PBANKA_091100
PBANKA_134830 (UTP4)	PBANKA_103830 (TRAM)	PBANKA_091110
PBANKA_135850	PBANKA_103840 (Sel1)	PBANKA_091250
PBANKA_136370 (AP2-O4)	PBANKA_104000	PBANKA_091670
PBANKA_140920	PBANKA_110086	PBANKA_091740 (PF16)
PBANKA_141150	PBANKA_110160 (CAF1A)	PBANKA_091990 (PFK11)
PBANKA_141680	PBANKA_110730 (NPL4)	PBANKA_092650
PBANKA_142280	PBANKA_111350 (RAB1a)	PBANKA_092690
PBANKA_142300	PBANKA_111460 (CWC2)	PBANKA_093260
PBANKA_142310	PBANKA_112090	PBANKA_093750
PBANKA_143230 (CelTOS)	PBANKA_112630	PBANKA_093880
PBANKA_143900	PBANKA_113750 (ADF2)	PBANKA_094300
PBANKA_144920 (TOC75)	PBANKA_113820 (RUVB3)	PBANKA_100920
PBANKA_145080	PBANKA_113950 (CCR4-2)	PBANKA_100960
PBANKA_145120	PBANKA_114240	PBANKA_100990
PBANKA_145270	PBANKA_114270	PBANKA_101540
PBANKA_145670	PBANKA_114570	PBANKA_101880
PBANKA_145680 (SNF7)	PBANKA_120210	PBANKA_101900
PBANKA_146000 (PKB)	PBANKA_120230	PBANKA_101980
PBANKA_011050 (LRR6)	PBANKA_120510	PBANKA_102030
PBANKA_020710	PBANKA_120690	PBANKA_102080
PBANKA_021260	PBANKA_121020 (PREBP)	PBANKA_102120
PBANKA_030070	PBANKA_121070 (QCR7)	PBANKA_102630
PBANKA_030390 (PAT)	PBANKA_121090	PBANKA_102770 (UDG)
PBANKA_030660	PBANKA_121230	PBANKA_102950
PBANKA_031140 (STK2)	PBANKA_121360 (CysRS)	PBANKA_110210
PBANKA_040140	PBANKA_121800	PBANKA_110600
PBANKA_040260 (IMC1a)	PBANKA_121850	PBANKA_110680 (SUB3)
PBANKA_040730 (OMD)	PBANKA_123150	PBANKA_110930
PBANKA_041130	PBANKA_123220 (FACT-L)	PBANKA_111060
PBANKA_041710	PBANKA_123720 (RPL17)	PBANKA_111340 (PSOP12)
PBANKA_041780	PBANKA_123840	PBANKA_111370
PBANKA_050250 (PPP8)	PBANKA_123850	PBANKA_111510 (GEP1)
PBANKA_050690	PBANKA_123940	PBANKA_112400 (SMS2)
PBANKA_051170 (SPO11-2)	PBANKA_124110 (WDR55)	PBANKA_112880
PBANKA_051430	PBANKA_124470	PBANKA_112900 (PSOP6)
PBANKA_052220	PBANKA_124520	PBANKA_113490
PBANKA_052370	PBANKA_130130 (CITH)	PBANKA_113740
PBANKA_060365	PBANKA_130630	PBANKA_113980 (GEX1)
PBANKA_060510	PBANKA_131040 (CEN2)	PBANKA_114340
PBANKA_060550	PBANKA_131890	PBANKA_114380
PBANKA_060580 (LIMP)	PBANKA_132070 (SPP)	PBANKA_120180
PBANKA_060790 (PDEalpha)	PBANKA_132160	PBANKA_120450
PBANKA_060950	PBANKA_132240	PBANKA_120740
PBANKA_061550	PBANKA_132480	PBANKA_120800
PBANKA_061570	PBANKA_133210	PBANKA_121830
PBANKA_062070	PBANKA_133840	PBANKA_121910 (IMC1d)
PBANKA_070200	PBANKA_133870 (PMV)	PBANKA_122490
PBANKA_071100	PBANKA_135410 (RAB11b)	PBANKA_122530
PBANKA_072040	PBANKA_135610	PBANKA_122550
PBANKA_072100	PBANKA_135860 (IDH)	PBANKA_122750
PBANKA_072180	PBANKA_135900 (SEC61A)	PBANKA_123260 (DCX)
PBANKA_081510	PBANKA_136410	PBANKA_123320 (CYC3)
PBANKA_081620	PBANKA_136430	PBANKA_123900
PBANKA_081700 (MFS2)	PBANKA_140370 (ApiAP2)	PBANKA_124070 (NEK2)
PBANKA_082070	PBANKA_141890 (Rab11a)	PBANKA_130070 (CCp1)
PBANKA_082290	PBANKA_142720 (PPM5)	PBANKA_130390
PBANKA_082310 (SAMS)	PBANKA_143070	PBANKA_130980
PBANKA_082540	PBANKA_143090	PBANKA_131320 (AP2-O5)
PBANKA_082580	PBANKA_144890	PBANKA_131530 (LAP5)
PBANKA_082590	PBANKA_145020 (SHMT)	PBANKA_131720 (NTH)
PBANKA_082820	PBANKA_145030 (ATPbeta)	PBANKA_131860
PBANKA_083030	PBANKA_145160 (UBA2)	PBANKA_131880 (PTP1)
PBANKA_083090 (LRR8)	PBANKA_145330 (ACS11)	PBANKA_132380
PBANKA_090315	PBANKA_145480	PBANKA_132520 (MND1)
PBANKA_090550	PBANKA_145840	PBANKA_132940
PBANKA_090590 (AP2-O)		PBANKA_132990
PBANKA_090720		PBANKA_133070 (RPL22)
PBANKA_090950		PBANKA_133480
PBANKA_091150 (AEP)		PBANKA_133570
PBANKA_091170 (SUB2)		PBANKA_133810
PBANKA_091540		PBANKA_134230.2
PBANKA_091665		PBANKA_134940
PBANKA_091700		PBANKA_135140 (PH2)
PBANKA_091860		PBANKA_135380
PBANKA_092050		PBANKA_135790
PBANKA_092510 (LRR11)		PBANKA_136180
PBANKA_092970		PBANKA_136280
PBANKA_093110		PBANKA_136360
PBANKA_093130 (DPAP1)		PBANKA_140500
PBANKA_093600		PBANKA_141450
PBANKA_093900 (MSCS)		PBANKA_141480
PBANKA_100260 (P41)		PBANKA_141520
PBANKA_100340 (UIS14)		PBANKA_141720
PBANKA_101250 (LRR5)		PBANKA_141740
PBANKA_101270		PBANKA_142160
PBANKA_102000		PBANKA_142370 (GMD)
PBANKA_102240		PBANKA_142450
PBANKA_102820		PBANKA_142580
PBANKA_110650 (ROM4)		PBANKA_142710 (AQP2)
PBANKA_110990 (SIP)		PBANKA_143030
PBANKA_111410		PBANKA_143060
PBANKA_112280		PBANKA_143440 (PSOP17)
PBANKA_112520		PBANKA_143650
PBANKA_112680 (HECT1)		PBANKA_143770
PBANKA_112890		PBANKA_145110
PBANKA_112920		PBANKA_146070 (DPAP2)
PBANKA_112980		PBANKA_146130
PBANKA_113140 (MCA1)		PBANKA_146390
PBANKA_113290		PBANKA_010460 (RAD50)
PBANKA_113380		PBANKA_010650
PBANKA_113670 (GCbeta)		PBANKA_010670
PBANKA_113890		PBANKA_011090 (NCS6)
PBANKA_114140 (TOP6B)		PBANKA_020680
PBANKA_120420 (IMP4)		PBANKA_030820
PBANKA_120600		PBANKA_030840 (ALG14)
PBANKA_121040		PBANKA_031280
PBANKA_121320		PBANKA_031330
PBANKA_121440		PBANKA_031470 (RFC2)
PBANKA_121870		PBANKA_040210
PBANKA_122250 (PMX)		PBANKA_040290
PBANKA_122590		PBANKA_041330
PBANKA_122940		PBANKA_041420
PBANKA_122990		PBANKA_041500
PBANKA_123350 (PUF1)		PBANKA_050450
PBANKA_123660		PBANKA_050460 (RCM1)
PBANKA_124010		PBANKA_050520
PBANKA_124300 (DHHC7)		PBANKA_050740 (OMPDC)
PBANKA_124310 (CPalpha)		PBANKA_050890
PBANKA_131000		PBANKA_051110
PBANKA_131050		PBANKA_051930
PBANKA_131140		PBANKA_060350
PBANKA_131270 (GEST)		PBANKA_060400
PBANKA_131490		PBANKA_061120
PBANKA_132010 (UIS25)		PBANKA_061350
PBANKA_132510		PBANKA_061650
PBANKA_133090		PBANKA_061790 (AIF)
PBANKA_133170		PBANKA_062050
PBANKA_133660		PBANKA_070320
PBANKA_133690		PBANKA_070650
PBANKA_134250		PBANKA_070760 (VPS15)
PBANKA_134470 (ACBP1)		PBANKA_070920 (CLP1)
PBANKA_134630 (UIS19)		PBANKA_070930 (NEP1)
PBANKA_134700		PBANKA_071110
PBANKA_135210		PBANKA_071500 (VPS9)
PBANKA_135250		PBANKA_071760 (GAK)
PBANKA_135570 (MyoA)		PBANKA_071810 (GATA)
PBANKA_136120		PBANKA_081430
PBANKA_136140		PBANKA_081530
PBANKA_140090		PBANKA_081650
PBANKA_141010		PBANKA_081970
PBANKA_141540		PBANKA_082100
PBANKA_141690 (SMC2)		PBANKA_082510
PBANKA_142290		PBANKA_082730
PBANKA_142650 (CUL1)		PBANKA_082760
PBANKA_142920 (S20)		PBANKA_082800
PBANKA_142940		PBANKA_082950
PBANKA_143460 (FRM2)		PBANKA_083080
PBANKA_143490 (RKIP)		PBANKA_083220
PBANKA_143500		PBANKA_083250
PBANKA_143760 (GAP45)		PBANKA_090630
PBANKA_143910		PBANKA_092190
PBANKA_144500 (SPM2)		PBANKA_092220 (ATG7)
PBANKA_144930 (ULG8)		PBANKA_092250
PBANKA_145040		PBANKA_092470
PBANKA_145290		PBANKA_093060
PBANKA_145300		PBANKA_093970
PBANKA_145950 (MTIP)		PBANKA_100650 (KAE1)
PBANKA_146050		PBANKA_101430 (ATG5)
		PBANKA_101440
		PBANKA_101920
		PBANKA_102790 (SMB1)
		PBANKA_110420 (BCKDHB)
		PBANKA_111730
		PBANKA_111870 (ACS12)
		PBANKA_112140
		PBANKA_112220
		PBANKA_112310
		PBANKA_113110 (ADSS)
		PBANKA_114160
		PBANKA_121340
		PBANKA_121370 (METAP1b)
		PBANKA_122460
		PBANKA_122680 (RAD54)
		PBANKA_123060 (COG4)
		PBANKA_123070
		PBANKA_123120 (PhLP1)
		PBANKA_123500 (MED17)
		PBANKA_123600
		PBANKA_123610
		PBANKA_132100
		PBANKA_133040 (MAG)
		PBANKA_133060 (DXR)
		PBANKA_134770
		PBANKA_134780 (CPN20)
		PBANKA_134870
		PBANKA_136200
		PBANKA_143970
		PBANKA_144080
		PBANKA_144340
		PBANKA_144420
		PBANKA_144470
		PBANKA_144800 (PPR2)
		PBANKA_144880
		PBANKA_145010
		PBANKA_146100
		PBANKA_146120
