## Additional file 7 for "Transcriptome analysis reveals a novel DNA element that may interact with chromatin-associated proteins in *Plasmodium berghei* during erythrocytic development"

### Sheet: Table S6
Cluster 1_1	Cluster1_3	Cluster1_6	Cluster1_12	Cluster2_2	Cluster2_4	Cluster2_10	Cluster2_11	Cluster3_5	Cluster3_7	Cluster3_8	Cluster3_9
berg02:tRNA:rfamscan:569318-569389	berg05_18s	PBANKA_000370	PBANKA_011050	berg05:rRNA:rfamscan:775564-775699	berg07:rRNA:rfamscan:29369-29527	PBANKA_010560	PBANKA_010590	PBANKA_000200	PBANKA_000490	PBANKA_010150	PBANKA_010460
berg04:tRNA:rfamscan:398679-398751	berg05_28s	PBANKA_010780	PBANKA_020710	PBANKA_000020	berg11:tRNA:rfamscan:377879-377958	PBANKA_010710	PBANKA_010870	PBANKA_000240	PBANKA_010260	PBANKA_010450	PBANKA_010650
berg06:tRNA:rfamscan:498006-498077	berg07_28S	PBANKA_010790	PBANKA_021260	PBANKA_000210	PBANKA_010100	PBANKA_011260	PBANKA_020190	PBANKA_000320	PBANKA_011160	PBANKA_010980	PBANKA_010670
berg06_18S	berg11:tRNA:rfamscan:519723-519795	PBANKA_011110	PBANKA_030070	PBANKA_000350	PBANKA_011130	PBANKA_020650	PBANKA_020420	PBANKA_000330	PBANKA_011220	PBANKA_020360	PBANKA_011090
berg06_28S	berg13:tRNA:rfamscan:1996487-1996558	PBANKA_020090	PBANKA_030390	PBANKA_000380	PBANKA_020690	PBANKA_020870	PBANKA_021480	PBANKA_010080	PBANKA_020170	PBANKA_020430	PBANKA_020680
berg08:tRNA:rfamscan:20764-20836	PBANKA_010800	PBANKA_020340	PBANKA_030660	PBANKA_000400	PBANKA_030560	PBANKA_021150	PBANKA_030110	PBANKA_010270	PBANKA_020460	PBANKA_020450	PBANKA_030820
berg08:tRNA:rfamscan:21241-21324	PBANKA_011010	PBANKA_020570	PBANKA_031140	PBANKA_000600	PBANKA_040220	PBANKA_040520	PBANKA_030330	PBANKA_010320	PBANKA_020890	PBANKA_020930	PBANKA_030840
berg09_tRNA2	PBANKA_011240	PBANKA_020970	PBANKA_040140	PBANKA_010030	PBANKA_041080	PBANKA_040530	PBANKA_030690	PBANKA_010420	PBANKA_030210	PBANKA_021380	PBANKA_031280
berg10:tRNA:rfamscan:29047-29120	PBANKA_020310	PBANKA_020980	PBANKA_040260	PBANKA_010050	PBANKA_041840	PBANKA_040540	PBANKA_030710	PBANKA_010510	PBANKA_030220	PBANKA_030160	PBANKA_031330
berg10:tRNA:rfamscan:320440-320521	PBANKA_020580	PBANKA_021340	PBANKA_040730	PBANKA_010060	PBANKA_050230	PBANKA_040550	PBANKA_031210	PBANKA_010630	PBANKA_031150	PBANKA_030300	PBANKA_031470
berg10:tRNA:rfamscan:940789-940860	PBANKA_020840	PBANKA_030410	PBANKA_041130	PBANKA_010070	PBANKA_050270	PBANKA_040650	PBANKA_041020	PBANKA_010720	PBANKA_031250	PBANKA_030760	PBANKA_040210
berg11:tRNA:rfamscan:1692057-1692130	PBANKA_020900	PBANKA_030450	PBANKA_041710	PBANKA_020060	PBANKA_050470	PBANKA_040760	PBANKA_041030	PBANKA_010830	PBANKA_031320	PBANKA_031070	PBANKA_040290
berg11:tRNA:rfamscan:1692721-1692792	PBANKA_020910	PBANKA_031060	PBANKA_041780	PBANKA_020150	PBANKA_050640	PBANKA_040920	PBANKA_041050	PBANKA_010990	PBANKA_031350	PBANKA_031200	PBANKA_041330
berg11:tRNA:rfamscan:723606-723677	PBANKA_021130	PBANKA_031340	PBANKA_050250	PBANKA_020160	PBANKA_051090	PBANKA_041820	PBANKA_041340	PBANKA_011080	PBANKA_040360	PBANKA_031480	PBANKA_041420
berg12:tRNA:rfamscan:1586754-1586826	PBANKA_021270	PBANKA_040690	PBANKA_050690	PBANKA_021455	PBANKA_051470	PBANKA_050220	PBANKA_050240	PBANKA_020030	PBANKA_040370	PBANKA_040250	PBANKA_041500
berg12:tRNA:rfamscan:1587707-1587789	PBANKA_021300	PBANKA_041430	PBANKA_051170	PBANKA_021460	PBANKA_051860	PBANKA_050360	PBANKA_050660	PBANKA_020270	PBANKA_040640	PBANKA_040970	PBANKA_050450
berg12:tRNA:rfamscan:1635393-1635465	PBANKA_021350	PBANKA_050180	PBANKA_051430	PBANKA_021470	PBANKA_051870	PBANKA_050510	PBANKA_051450	PBANKA_021390	PBANKA_040740	PBANKA_041580	PBANKA_050460
berg13:tRNA:rfamscan:116536-116639	PBANKA_021360	PBANKA_050600	PBANKA_052220	PBANKA_021580	PBANKA_051890	PBANKA_051190	PBANKA_052070	PBANKA_030100	PBANKA_040820	PBANKA_041760	PBANKA_050520
berg13:tRNA:rfamscan:117829-117902	PBANKA_030260	PBANKA_050720	PBANKA_052370	PBANKA_030030	PBANKA_052000	PBANKA_051720	PBANKA_052360	PBANKA_030180	PBANKA_040900	PBANKA_050170	PBANKA_050740
berg13:tRNA:rfamscan:1995703-1995774	PBANKA_030380	PBANKA_050830	PBANKA_060365	PBANKA_030060	PBANKA_060320	PBANKA_052060	PBANKA_052470	PBANKA_030290	PBANKA_041065	PBANKA_050200	PBANKA_050890
berg14:tRNA:rfamscan:2392305-2392376	PBANKA_030470	PBANKA_051100	PBANKA_060510	PBANKA_030480	PBANKA_060380	PBANKA_052090	PBANKA_060110	PBANKA_031270	PBANKA_041290	PBANKA_050265	PBANKA_051110
berg14:tRNA:rfamscan:796075-796146	PBANKA_030530	PBANKA_051300	PBANKA_060550	PBANKA_031620	PBANKA_061400	PBANKA_060270	PBANKA_060280	PBANKA_031360	PBANKA_041540	PBANKA_050350	PBANKA_051930
berg14:tRNA:rfamscan:796934-797013	PBANKA_030550	PBANKA_051535	PBANKA_060580	PBANKA_031630	PBANKA_061710	PBANKA_060680	PBANKA_060430	PBANKA_031370	PBANKA_050500	PBANKA_050380	PBANKA_060350
berg14:tRNA:rfamscan:797666-797747	PBANKA_030740	PBANKA_060490	PBANKA_060790	PBANKA_040050	PBANKA_061720	PBANKA_061540	PBANKA_060980	PBANKA_040200	PBANKA_051040	PBANKA_051030	PBANKA_060400
ENSRNA049713362	PBANKA_030750	PBANKA_060800	PBANKA_060950	PBANKA_040950	PBANKA_061910	PBANKA_062330	PBANKA_061370	PBANKA_040270	PBANKA_051050	PBANKA_051200	PBANKA_061120
ENSRNA049713369	PBANKA_030870	PBANKA_061620	PBANKA_061550	PBANKA_041600	PBANKA_062270	PBANKA_070070	PBANKA_070420	PBANKA_040430	PBANKA_051250	PBANKA_051500	PBANKA_061350
ENSRNA049713371	PBANKA_030950	PBANKA_062080	PBANKA_061570	PBANKA_041730	PBANKA_070390	PBANKA_070280	PBANKA_070880	PBANKA_040940	PBANKA_051810	PBANKA_051600	PBANKA_061650
ENSRNA049713374	PBANKA_031570	PBANKA_062090	PBANKA_062070	PBANKA_050020	PBANKA_070620	PBANKA_070800	PBANKA_070900	PBANKA_041610	PBANKA_060250	PBANKA_052230	PBANKA_061790
ENSRNA049713396	PBANKA_040320	PBANKA_062230	PBANKA_070200	PBANKA_050060	PBANKA_071480	PBANKA_070910	PBANKA_071550	PBANKA_041720	PBANKA_060340	PBANKA_060290	PBANKA_062050
PBANKA_011250	PBANKA_041250	PBANKA_062250	PBANKA_071100	PBANKA_050070	PBANKA_080690	PBANKA_071260	PBANKA_071650	PBANKA_050330	PBANKA_060390	PBANKA_060330	PBANKA_070320
PBANKA_020280	PBANKA_041260	PBANKA_070190	PBANKA_072040	PBANKA_050080	PBANKA_080730	PBANKA_071330	PBANKA_081660	PBANKA_050340	PBANKA_060500	PBANKA_060700	PBANKA_070650
PBANKA_020820	PBANKA_041490	PBANKA_071270	PBANKA_072100	PBANKA_050110	PBANKA_080740	PBANKA_080400	PBANKA_081690	PBANKA_050430	PBANKA_060960	PBANKA_060860	PBANKA_070760
PBANKA_020830	PBANKA_041630	PBANKA_071320	PBANKA_072180	PBANKA_050900	PBANKA_083310	PBANKA_080410	PBANKA_083000	PBANKA_050440	PBANKA_061640	PBANKA_061070	PBANKA_070920
PBANKA_021050	PBANKA_050160	PBANKA_071430	PBANKA_081510	PBANKA_051700 (ETRAMP10	PBANKA_091130	PBANKA_080550	PBANKA_083010	PBANKA_050540	PBANKA_061780	PBANKA_061290	PBANKA_070930
PBANKA_021090	PBANKA_050670	PBANKA_071450	PBANKA_081620	PBANKA_051910	PBANKA_091520	PBANKA_080910	PBANKA_083200	PBANKA_050780	PBANKA_061870	PBANKA_062030	PBANKA_071110
PBANKA_021410	PBANKA_051070	PBANKA_071680	PBANKA_081700	PBANKA_051940	PBANKA_091870	PBANKA_081390	PBANKA_090870	PBANKA_050790	PBANKA_061880	PBANKA_062040	PBANKA_071500
PBANKA_021420	PBANKA_051080	PBANKA_071890	PBANKA_082070	PBANKA_052270	PBANKA_091900	PBANKA_081420	PBANKA_090880	PBANKA_050860	PBANKA_061920	PBANKA_062060	PBANKA_071760
PBANKA_021440	PBANKA_051140	PBANKA_072070	PBANKA_082290	PBANKA_052420	PBANKA_091930	PBANKA_081890	PBANKA_091460	PBANKA_051060	PBANKA_061960	PBANKA_062240	PBANKA_071810
PBANKA_031180	PBANKA_051370	PBANKA_080838	PBANKA_082310	PBANKA_052430	PBANKA_094220	PBANKA_082170	PBANKA_092330	PBANKA_051490	PBANKA_070660	PBANKA_070270	PBANKA_081430
PBANKA_031560	PBANKA_051420	PBANKA_081500	PBANKA_082540	PBANKA_052480	PBANKA_094350	PBANKA_082340	PBANKA_092360	PBANKA_051760	PBANKA_070790	PBANKA_070330	PBANKA_081530
PBANKA_040450	PBANKA_051690	PBANKA_082020	PBANKA_082580	PBANKA_060030	PBANKA_094360	PBANKA_082750	PBANKA_092660	PBANKA_051850	PBANKA_071140	PBANKA_070560	PBANKA_081650
PBANKA_040460	PBANKA_051770	PBANKA_082680	PBANKA_082590	PBANKA_060420	PBANKA_100300	PBANKA_083670	PBANKA_093640	PBANKA_052010	PBANKA_071160	PBANKA_070670	PBANKA_081970
PBANKA_040665	PBANKA_052170	PBANKA_083420	PBANKA_082820	PBANKA_061040	PBANKA_100600	PBANKA_090640	PBANKA_094030	PBANKA_052120	PBANKA_071690	PBANKA_070720	PBANKA_082100
PBANKA_041200	PBANKA_060590	PBANKA_083570	PBANKA_083030	PBANKA_062315	PBANKA_100840	PBANKA_091220	PBANKA_094160	PBANKA_052390	PBANKA_071830	PBANKA_071290	PBANKA_082510
PBANKA_041220	PBANKA_060730	PBANKA_090610	PBANKA_083090	PBANKA_062320	PBANKA_101000	PBANKA_092080	PBANKA_100350	PBANKA_060060	PBANKA_080050	PBANKA_071460	PBANKA_082730
PBANKA_041240	PBANKA_060880	PBANKA_090840	PBANKA_090315	PBANKA_062340	PBANKA_102200	PBANKA_092810	PBANKA_100910	PBANKA_060440	PBANKA_080530	PBANKA_071910	PBANKA_082760
PBANKA_041370	PBANKA_061580	PBANKA_090860	PBANKA_090550	PBANKA_062350	PBANKA_102450	PBANKA_093220	PBANKA_101170	PBANKA_060620	PBANKA_080860	PBANKA_071970	PBANKA_082800
PBANKA_041440	PBANKA_061590	PBANKA_090940	PBANKA_090590	PBANKA_070060	PBANKA_102840	PBANKA_093700	PBANKA_101490	PBANKA_060630	PBANKA_080900	PBANKA_071980	PBANKA_082950
PBANKA_041480	PBANKA_062190	PBANKA_090980	PBANKA_090720	PBANKA_070100	PBANKA_102990	PBANKA_093840	PBANKA_101500	PBANKA_061160	PBANKA_081020	PBANKA_072090	PBANKA_083080
PBANKA_050010	PBANKA_062280	PBANKA_091590	PBANKA_090950	PBANKA_070110	PBANKA_103000	PBANKA_093860	PBANKA_101670	PBANKA_061240	PBANKA_081030	PBANKA_080720	PBANKA_083220
PBANKA_050120	PBANKA_071030	PBANKA_091730	PBANKA_091150	PBANKA_072250	PBANKA_103050	PBANKA_094090	PBANKA_102230	PBANKA_061520	PBANKA_081840	PBANKA_081220	PBANKA_083250
PBANKA_050530	PBANKA_071120	PBANKA_092120	PBANKA_091170	PBANKA_072260	PBANKA_103090	PBANKA_094150	PBANKA_103010	PBANKA_061530	PBANKA_081960	PBANKA_081680	PBANKA_090630
PBANKA_050620	PBANKA_071220	PBANKA_092550	PBANKA_091540	PBANKA_080010	PBANKA_103560	PBANKA_094250	PBANKA_103410	PBANKA_061670	PBANKA_082130	PBANKA_081710	PBANKA_092190
PBANKA_050650	PBANKA_071640	PBANKA_092800	PBANKA_091665	PBANKA_080030	PBANKA_103980	PBANKA_100140	PBANKA_103830	PBANKA_061700	PBANKA_082420	PBANKA_081820	PBANKA_092220
PBANKA_051150	PBANKA_071660	PBANKA_093320	PBANKA_091700	PBANKA_080040	PBANKA_103990	PBANKA_100380	PBANKA_103840	PBANKA_062200	PBANKA_082450	PBANKA_082140	PBANKA_092250
PBANKA_051950	PBANKA_071920	PBANKA_094280	PBANKA_091860	PBANKA_080140	PBANKA_110100	PBANKA_100400	PBANKA_104000	PBANKA_062345	PBANKA_082500	PBANKA_082320	PBANKA_092470
PBANKA_060810	PBANKA_080290	PBANKA_100620	PBANKA_092050	PBANKA_080270	PBANKA_110340	PBANKA_100470	PBANKA_110086	PBANKA_070020	PBANKA_082960	PBANKA_082400	PBANKA_093060
PBANKA_060820	PBANKA_080670	PBANKA_101260	PBANKA_092510	PBANKA_082670	PBANKA_110350	PBANKA_101870	PBANKA_110160	PBANKA_070030	PBANKA_083280	PBANKA_082550	PBANKA_093970
PBANKA_061740	PBANKA_080810	PBANKA_101580	PBANKA_092970	PBANKA_083020	PBANKA_110360	PBANKA_102140	PBANKA_110730	PBANKA_070350	PBANKA_083330	PBANKA_082570	PBANKA_100650
PBANKA_062300	PBANKA_081230	PBANKA_101620	PBANKA_093110	PBANKA_083100	PBANKA_110500	PBANKA_102350	PBANKA_111350	PBANKA_070470	PBANKA_090680	PBANKA_082740	PBANKA_101430
PBANKA_071490	PBANKA_081310	PBANKA_101790	PBANKA_093130	PBANKA_083620	PBANKA_110790	PBANKA_103190	PBANKA_111460	PBANKA_070480	PBANKA_090700	PBANKA_082830	PBANKA_101440
PBANKA_071710	PBANKA_081480	PBANKA_101800	PBANKA_093600	PBANKA_083630	PBANKA_111140	PBANKA_103220	PBANKA_112090	PBANKA_070490	PBANKA_091510	PBANKA_083040	PBANKA_101920
PBANKA_071930	PBANKA_081570	PBANKA_102050	PBANKA_093900	PBANKA_083640	PBANKA_112070	PBANKA_103430	PBANKA_112630	PBANKA_070550	PBANKA_091600	PBANKA_083070	PBANKA_102790
PBANKA_072050	PBANKA_081730	PBANKA_102570	PBANKA_100260	PBANKA_083650	PBANKA_112740	PBANKA_103930	PBANKA_113750	PBANKA_070710	PBANKA_091630	PBANKA_083270	PBANKA_110420
PBANKA_081300	PBANKA_081740	PBANKA_102760	PBANKA_100340	PBANKA_083660	PBANKA_112790	PBANKA_103960	PBANKA_113820	PBANKA_070820	PBANKA_091650	PBANKA_090200	PBANKA_111730
PBANKA_082090	PBANKA_081770	PBANKA_103450	PBANKA_101250	PBANKA_083680	PBANKA_113420	PBANKA_110180	PBANKA_113950	PBANKA_071400	PBANKA_091710	PBANKA_090420	PBANKA_111870
PBANKA_082380	PBANKA_081950	PBANKA_110290	PBANKA_101270	PBANKA_090020	PBANKA_113510	PBANKA_110300	PBANKA_114240	PBANKA_072000	PBANKA_091780	PBANKA_090460	PBANKA_112140
PBANKA_082610	PBANKA_082040	PBANKA_110530	PBANKA_102000	PBANKA_090030	PBANKA_113560	PBANKA_111230	PBANKA_114270	PBANKA_072010	PBANKA_091798	PBANKA_090530	PBANKA_112220
PBANKA_082700	PBANKA_082650	PBANKA_110760	PBANKA_102240	PBANKA_091340	PBANKA_113710	PBANKA_111300	PBANKA_114570	PBANKA_072110	PBANKA_092160	PBANKA_090790	PBANKA_112310
PBANKA_090110	PBANKA_083170	PBANKA_110770	PBANKA_102820	PBANKA_092140	PBANKA_114070	PBANKA_111740	PBANKA_120210	PBANKA_080020	PBANKA_092170	PBANKA_091100	PBANKA_113110
PBANKA_090210	PBANKA_083210	PBANKA_111200	PBANKA_110650	PBANKA_093120	PBANKA_120300	PBANKA_112020	PBANKA_120230	PBANKA_080110	PBANKA_092450	PBANKA_091110	PBANKA_114160
PBANKA_090990	PBANKA_083350	PBANKA_111380	PBANKA_110990	PBANKA_093240	PBANKA_120730	PBANKA_112080	PBANKA_120510	PBANKA_080150	PBANKA_092940	PBANKA_091250	PBANKA_121340
PBANKA_091880	PBANKA_083540	PBANKA_111760	PBANKA_111410	PBANKA_093830	PBANKA_121120	PBANKA_112570	PBANKA_120690	PBANKA_080180	PBANKA_093660	PBANKA_091670	PBANKA_121370
PBANKA_092380	PBANKA_090130	PBANKA_111880	PBANKA_112280	PBANKA_100030	PBANKA_121280	PBANKA_112730	PBANKA_121020	PBANKA_080430	PBANKA_093670	PBANKA_091740	PBANKA_122460
PBANKA_092990	PBANKA_090280	PBANKA_112970	PBANKA_112520	PBANKA_100050	PBANKA_121650	PBANKA_112770	PBANKA_121070	PBANKA_080680	PBANKA_094100	PBANKA_091990	PBANKA_122680
PBANKA_093230	PBANKA_090320	PBANKA_113130	PBANKA_112680	PBANKA_100060	PBANKA_121980	PBANKA_112780	PBANKA_121090	PBANKA_081070	PBANKA_100640	PBANKA_092650	PBANKA_123060
PBANKA_093290	PBANKA_090400	PBANKA_113810	PBANKA_112890	PBANKA_100850	PBANKA_122090	PBANKA_113040	PBANKA_121230	PBANKA_081090	PBANKA_101410	PBANKA_092690	PBANKA_123070
PBANKA_094260	PBANKA_090670	PBANKA_120990	PBANKA_112920	PBANKA_103060	PBANKA_122520	PBANKA_113500	PBANKA_121360	PBANKA_081180	PBANKA_101520	PBANKA_093260	PBANKA_123120
PBANKA_100230	PBANKA_091080	PBANKA_122060	PBANKA_112980	PBANKA_103440	PBANKA_122920	PBANKA_113640	PBANKA_121800	PBANKA_081260	PBANKA_101700	PBANKA_093750	PBANKA_123500
PBANKA_100390	PBANKA_091090	PBANKA_122270	PBANKA_113140	PBANKA_110090	PBANKA_123100	PBANKA_114050	PBANKA_121850	PBANKA_081290	PBANKA_101760	PBANKA_093880	PBANKA_123600
PBANKA_100520	PBANKA_091280	PBANKA_122540	PBANKA_113290	PBANKA_110130	PBANKA_124190	PBANKA_114400	PBANKA_123150	PBANKA_081330	PBANKA_101960	PBANKA_094300	PBANKA_123610
PBANKA_100700	PBANKA_091290	PBANKA_122830	PBANKA_113380	PBANKA_110220	PBANKA_130100	PBANKA_120220	PBANKA_123220	PBANKA_081540	PBANKA_102060	PBANKA_100920	PBANKA_132100
PBANKA_102020	PBANKA_091500	PBANKA_122980	PBANKA_113670	PBANKA_113780	PBANKA_130110	PBANKA_120440	PBANKA_123720	PBANKA_081900	PBANKA_102110	PBANKA_100960	PBANKA_133040
PBANKA_102460	PBANKA_091560	PBANKA_123370	PBANKA_113890	PBANKA_114580	PBANKA_130210	PBANKA_120500	PBANKA_123840	PBANKA_082120	PBANKA_102310	PBANKA_100990	PBANKA_133060
PBANKA_103110	PBANKA_091890	PBANKA_123460	PBANKA_114140	PBANKA_114600	PBANKA_130470	PBANKA_120620	PBANKA_123850	PBANKA_082440	PBANKA_102440	PBANKA_101540	PBANKA_134770
PBANKA_103700	PBANKA_092430	PBANKA_124060	PBANKA_120420	PBANKA_114630	PBANKA_130480	PBANKA_120660	PBANKA_123940	PBANKA_083160	PBANKA_102650	PBANKA_101880	PBANKA_134780
PBANKA_103800	PBANKA_092850	PBANKA_124150	PBANKA_120600	PBANKA_114640	PBANKA_130490	PBANKA_120720	PBANKA_124110	PBANKA_083560	PBANKA_103720	PBANKA_101900	PBANKA_134870
PBANKA_111710	PBANKA_092900	PBANKA_124290	PBANKA_121040	PBANKA_120005	PBANKA_130720	PBANKA_121050	PBANKA_124470	PBANKA_083690	PBANKA_103780	PBANKA_101980	PBANKA_136200
PBANKA_112510	PBANKA_092910	PBANKA_131230	PBANKA_121320	PBANKA_120010	PBANKA_130730	PBANKA_121080	PBANKA_124520	PBANKA_083700	PBANKA_110330	PBANKA_102030	PBANKA_143970
PBANKA_112720	PBANKA_092920	PBANKA_132430	PBANKA_121440	PBANKA_120040	PBANKA_130740	PBANKA_121100	PBANKA_130130	PBANKA_090010	PBANKA_110390	PBANKA_102080	PBANKA_144080
PBANKA_112800	PBANKA_093190	PBANKA_134200	PBANKA_121870	PBANKA_120060	PBANKA_131670	PBANKA_121400	PBANKA_130630	PBANKA_090060	PBANKA_110690	PBANKA_102120	PBANKA_144340
PBANKA_112810	PBANKA_093350	PBANKA_134340	PBANKA_122250	PBANKA_120900	PBANKA_131840	PBANKA_121560	PBANKA_131040	PBANKA_090190	PBANKA_111000	PBANKA_102630	PBANKA_144420
PBANKA_113870	PBANKA_100110	PBANKA_134350	PBANKA_122590	PBANKA_122020	PBANKA_131990	PBANKA_121820	PBANKA_131890	PBANKA_090240	PBANKA_111570	PBANKA_102770	PBANKA_144470
PBANKA_114560	PBANKA_100170	PBANKA_134360	PBANKA_122940	PBANKA_122420	PBANKA_132030	PBANKA_121890	PBANKA_132070	PBANKA_090270	PBANKA_111850	PBANKA_102950	PBANKA_144800
PBANKA_120090	PBANKA_100210	PBANKA_134440	PBANKA_122990	PBANKA_122900	PBANKA_132560	PBANKA_122310	PBANKA_132160	PBANKA_090300	PBANKA_111920	PBANKA_110210	PBANKA_144880
PBANKA_120100	PBANKA_100220	PBANKA_134500	PBANKA_123350	PBANKA_123005	PBANKA_132680	PBANKA_122330	PBANKA_132240	PBANKA_090380	PBANKA_111960	PBANKA_110600	PBANKA_145010
PBANKA_120840	PBANKA_100250	PBANKA_134580	PBANKA_123660	PBANKA_123780	PBANKA_132860	PBANKA_122580	PBANKA_132480	PBANKA_090710	PBANKA_112100	PBANKA_110680	PBANKA_146100
PBANKA_121740	PBANKA_100630	PBANKA_134590	PBANKA_124010	PBANKA_123880	PBANKA_132930	PBANKA_123210	PBANKA_133210	PBANKA_090750	PBANKA_112470	PBANKA_110930	PBANKA_146120
PBANKA_124580	PBANKA_100860	PBANKA_134690	PBANKA_124300	PBANKA_124270	PBANKA_133430	PBANKA_123310	PBANKA_133840	PBANKA_091360	PBANKA_113080	PBANKA_111060
PBANKA_130120	PBANKA_101040	PBANKA_134720	PBANKA_124310	PBANKA_124590	PBANKA_133590	PBANKA_123420	PBANKA_133870	PBANKA_091940	PBANKA_114190	PBANKA_111340
PBANKA_130410	PBANKA_101750	PBANKA_134820	PBANKA_131000	PBANKA_124600	PBANKA_134000	PBANKA_123480	PBANKA_135410	PBANKA_092410	PBANKA_114370	PBANKA_111370
PBANKA_130420	PBANKA_101780	PBANKA_134830	PBANKA_131050	PBANKA_124610	PBANKA_135200	PBANKA_123790	PBANKA_135610	PBANKA_092540	PBANKA_120070	PBANKA_111510
PBANKA_130650	PBANKA_102010	PBANKA_135850	PBANKA_131140	PBANKA_124620	PBANKA_135450	PBANKA_130140	PBANKA_135860	PBANKA_092730	PBANKA_120345	PBANKA_112400
PBANKA_130840	PBANKA_102250	PBANKA_136370	PBANKA_131270	PBANKA_124630	PBANKA_135700	PBANKA_130220	PBANKA_135900	PBANKA_092760	PBANKA_120360	PBANKA_112880
PBANKA_130870	PBANKA_102370	PBANKA_140920	PBANKA_131490	PBANKA_124640	PBANKA_135740	PBANKA_130230	PBANKA_136410	PBANKA_092770	PBANKA_120400	PBANKA_112900
PBANKA_131560	PBANKA_102530	PBANKA_141150	PBANKA_132010	PBANKA_124670	PBANKA_135750	PBANKA_130280	PBANKA_136430	PBANKA_093150	PBANKA_120970	PBANKA_113490
PBANKA_132000	PBANKA_102850	PBANKA_141680	PBANKA_132510	PBANKA_124690	PBANKA_140140	PBANKA_130380	PBANKA_140370	PBANKA_093200	PBANKA_121810	PBANKA_113740
PBANKA_132760	PBANKA_103300	PBANKA_142280	PBANKA_133090	PBANKA_124710	PBANKA_140300	PBANKA_130500	PBANKA_141890	PBANKA_093250	PBANKA_122150	PBANKA_113980
PBANKA_132800	PBANKA_103420	PBANKA_142300	PBANKA_133170	PBANKA_131370	PBANKA_140310	PBANKA_130510	PBANKA_142720	PBANKA_093470	PBANKA_122810	PBANKA_114340
PBANKA_133140	PBANKA_103460	PBANKA_142310	PBANKA_133660	PBANKA_132710	PBANKA_140830	PBANKA_130530	PBANKA_143070	PBANKA_093570	PBANKA_122890	PBANKA_114380
PBANKA_133360	PBANKA_103500	PBANKA_143230	PBANKA_133690	PBANKA_132730	PBANKA_140840	PBANKA_130620	PBANKA_143090	PBANKA_093680	PBANKA_123200	PBANKA_120180
PBANKA_134090	PBANKA_103730	PBANKA_143900	PBANKA_134250	PBANKA_134040	PBANKA_141080	PBANKA_131480	PBANKA_144890	PBANKA_093790	PBANKA_123280	PBANKA_120450
PBANKA_134260	PBANKA_103740	PBANKA_144920	PBANKA_134470	PBANKA_134900	PBANKA_141090	PBANKA_131640	PBANKA_145020	PBANKA_093800	PBANKA_124140	PBANKA_120740
PBANKA_134930	PBANKA_110380	PBANKA_145080	PBANKA_134630	PBANKA_134920	PBANKA_141580	PBANKA_131810	PBANKA_145030	PBANKA_093930	PBANKA_130400	PBANKA_120800
PBANKA_135650	PBANKA_110550	PBANKA_145120	PBANKA_134700	PBANKA_136550	PBANKA_141590	PBANKA_132400	PBANKA_145160	PBANKA_094230	PBANKA_130970	PBANKA_121830
PBANKA_140080	PBANKA_110560	PBANKA_145270	PBANKA_135210	PBANKA_140010	PBANKA_141950	PBANKA_132630	PBANKA_145330	PBANKA_094340	PBANKA_131130	PBANKA_121910
PBANKA_140100	PBANKA_111090	PBANKA_145670	PBANKA_135250	PBANKA_140040	PBANKA_142020	PBANKA_132640	PBANKA_145480	PBANKA_100560	PBANKA_131280	PBANKA_122490
PBANKA_140160	PBANKA_111330	PBANKA_145680	PBANKA_135570	PBANKA_140060	PBANKA_142260	PBANKA_133200	PBANKA_145840	PBANKA_100580	PBANKA_131310	PBANKA_122530
PBANKA_141050	PBANKA_111600	PBANKA_146000	PBANKA_136120	PBANKA_140070	PBANKA_142360	PBANKA_133410		PBANKA_100790	PBANKA_133050	PBANKA_122550
PBANKA_141670	PBANKA_111690		PBANKA_136140	PBANKA_141350	PBANKA_142410	PBANKA_133710		PBANKA_101300	PBANKA_134170	PBANKA_122750
PBANKA_141860	PBANKA_111770		PBANKA_140090	PBANKA_141400	PBANKA_142600	PBANKA_133830		PBANKA_101390	PBANKA_134220	PBANKA_123260
PBANKA_142060	PBANKA_111940		PBANKA_141010	PBANKA_141750	PBANKA_142610	PBANKA_134030		PBANKA_101450	PBANKA_134790	PBANKA_123320
PBANKA_142270	PBANKA_111990		PBANKA_141540	PBANKA_142770	PBANKA_142680	PBANKA_134300		PBANKA_101730	PBANKA_135150	PBANKA_123900
PBANKA_142530	PBANKA_112370		PBANKA_141690	PBANKA_142898	PBANKA_142960	PBANKA_134760		PBANKA_101820	PBANKA_135260	PBANKA_124070
PBANKA_142700	PBANKA_112380		PBANKA_142290	PBANKA_143750	PBANKA_143100	PBANKA_134890		PBANKA_102600	PBANKA_135310	PBANKA_130070
PBANKA_142950	PBANKA_112870		PBANKA_142650	PBANKA_144330	PBANKA_143105	PBANKA_135440		PBANKA_102700	PBANKA_135340	PBANKA_130390
PBANKA_143000	PBANKA_113060		PBANKA_142920	PBANKA_144810	PBANKA_143580	PBANKA_135670		PBANKA_102870	PBANKA_135460	PBANKA_130980
PBANKA_143040	PBANKA_113730		PBANKA_142940	PBANKA_145580	PBANKA_144310	PBANKA_135720		PBANKA_102940	PBANKA_136270	PBANKA_131320
PBANKA_143200	PBANKA_114010		PBANKA_143460	PBANKA_146520	PBANKA_144400	PBANKA_135800		PBANKA_102960	PBANKA_136440	PBANKA_131530
PBANKA_143340	PBANKA_114020		PBANKA_143490	PBANKA_rRNA_10	PBANKA_144410	PBANKA_135870		PBANKA_103040	PBANKA_144300	PBANKA_131720
PBANKA_143420	PBANKA_114480		PBANKA_143500		PBANKA_144510	PBANKA_135920		PBANKA_103170	PBANKA_145340	PBANKA_131860
PBANKA_144950	PBANKA_120110		PBANKA_143760		PBANKA_145610	PBANKA_136010		PBANKA_103370	PBANKA_145770	PBANKA_131880
PBANKA_145490	PBANKA_120540		PBANKA_143910		PBANKA_146510	PBANKA_136030		PBANKA_103520	PBANKA_145910	PBANKA_132380
PBANKA_145500	PBANKA_120680		PBANKA_144500			PBANKA_136050		PBANKA_103540	PBANKA_146230	PBANKA_132520
PBANKA_145755	PBANKA_121180		PBANKA_144930			PBANKA_136450		PBANKA_103790		PBANKA_132940
PBANKA_145810	PBANKA_121600		PBANKA_145040			PBANKA_140130		PBANKA_103820		PBANKA_132990
PBANKA_146260	PBANKA_121670		PBANKA_145290			PBANKA_140280		PBANKA_103870		PBANKA_133070
PBANKA_API_tRNA2	PBANKA_121680		PBANKA_145300			PBANKA_140360		PBANKA_103880		PBANKA_133480
PBANKA_API_tRNA7	PBANKA_122030		PBANKA_145950			PBANKA_140490		PBANKA_104010		PBANKA_133570
PBANKA_API0015	PBANKA_122040		PBANKA_146050			PBANKA_140760		PBANKA_110120		PBANKA_133810
PBANKA_API0017	PBANKA_122050					PBANKA_140990		PBANKA_110140		PBANKA_134230
PBANKA_API0020	PBANKA_122080					PBANKA_141440		PBANKA_110150		PBANKA_134940
PBANKA_API0028	PBANKA_122500					PBANKA_141910		PBANKA_110230		PBANKA_135140
PBANKA_API0029	PBANKA_122720					PBANKA_142110		PBANKA_110410		PBANKA_135380
PBANKA_API0030	PBANKA_122730					PBANKA_142330		PBANKA_110710		PBANKA_135790
PBANKA_API0033	PBANKA_122760					PBANKA_142350		PBANKA_110800		PBANKA_136180
PBANKA_API0034	PBANKA_123340					PBANKA_142420		PBANKA_110850		PBANKA_136280
PBANKA_API0039	PBANKA_123620					PBANKA_142550		PBANKA_110870		PBANKA_136360
PBANKA_API0043	PBANKA_123670					PBANKA_142970		PBANKA_110880		PBANKA_140500
PBANKA_API0055	PBANKA_124320					PBANKA_143860		PBANKA_110960		PBANKA_141450
PBANKA_API0059	PBANKA_130080					PBANKA_144110		PBANKA_111020		PBANKA_141480
PBANKA_API0060	PBANKA_131020					PBANKA_144170		PBANKA_111030		PBANKA_141520
PBANKA_rRNA_17	PBANKA_131070					PBANKA_144320		PBANKA_111280		PBANKA_141720
PBANKA_rRNA_LSUF	PBANKA_131240					PBANKA_144680		PBANKA_111420		PBANKA_141740
PBANKA_rRNA_RNA11	PBANKA_131820					PBANKA_145510		PBANKA_111500		PBANKA_142160
PBANKA_rRNA_RNA4	PBANKA_131870							PBANKA_111520		PBANKA_142370
PBANKA_rRNA_RNA7	PBANKA_132880							PBANKA_111530		PBANKA_142450
PBANKA_rRNA_SSUF	PBANKA_132980							PBANKA_111810		PBANKA_142580
PBANKA_rRNA14	PBANKA_133010							PBANKA_112010		PBANKA_142710
	PBANKA_133120							PBANKA_112040		PBANKA_143030
	PBANKA_133280							PBANKA_112320		PBANKA_143060
	PBANKA_133700							PBANKA_112530		PBANKA_143440
	PBANKA_133760							PBANKA_112580		PBANKA_143650
	PBANKA_133770							PBANKA_112960		PBANKA_143770
	PBANKA_133900							PBANKA_113230		PBANKA_145110
	PBANKA_134270							PBANKA_113280		PBANKA_146070
	PBANKA_134410							PBANKA_113310		PBANKA_146130
	PBANKA_134480							PBANKA_113860		PBANKA_146390
	PBANKA_134980							PBANKA_114310
	PBANKA_135030							PBANKA_114520
	PBANKA_135060							PBANKA_120200
	PBANKA_135300							PBANKA_120350
	PBANKA_135520							PBANKA_120520
	PBANKA_135530							PBANKA_120890
	PBANKA_135560							PBANKA_120940
	PBANKA_135600							PBANKA_121260
	PBANKA_136100							PBANKA_121330
	PBANKA_136250							PBANKA_121710
	PBANKA_136480							PBANKA_122560
	PBANKA_140330							PBANKA_123020
	PBANKA_140600							PBANKA_123130
	PBANKA_140870							PBANKA_123230
	PBANKA_141060							PBANKA_123360
	PBANKA_141100							PBANKA_123650
	PBANKA_141390							PBANKA_123760
	PBANKA_142030							PBANKA_123770
	PBANKA_142520							PBANKA_124350
	PBANKA_142620							PBANKA_124680
	PBANKA_142660							PBANKA_130010
	PBANKA_143110							PBANKA_130050
	PBANKA_143120							PBANKA_130180
	PBANKA_143270							PBANKA_130430
	PBANKA_143360							PBANKA_130520
	PBANKA_143370							PBANKA_130810
	PBANKA_143400							PBANKA_131290
	PBANKA_143590							PBANKA_131330
	PBANKA_143790							PBANKA_131610
	PBANKA_144710							PBANKA_131650
	PBANKA_144970							PBANKA_131850
	PBANKA_145180							PBANKA_131900
	PBANKA_145190							PBANKA_131950
	PBANKA_145200							PBANKA_132080
	PBANKA_145280							PBANKA_132150
	PBANKA_145540							PBANKA_132540
	PBANKA_145550							PBANKA_132610
	PBANKA_145560							PBANKA_132900
	PBANKA_145570							PBANKA_132910
	PBANKA_145690							PBANKA_132920
	PBANKA_145780							PBANKA_133000
	PBANKA_146060							PBANKA_133130
	PBANKA_146480							PBANKA_133310
								PBANKA_133370
								PBANKA_133470
								PBANKA_133490
								PBANKA_133500
								PBANKA_133620
								PBANKA_133890
								PBANKA_134310
								PBANKA_134320
								PBANKA_134420
								PBANKA_135020
								PBANKA_135390
								PBANKA_135480
								PBANKA_135490
								PBANKA_135590
								PBANKA_135890
								PBANKA_135960
								PBANKA_135970
								PBANKA_136040
								PBANKA_136160
								PBANKA_136570
								PBANKA_140640
								PBANKA_140650
								PBANKA_140790
								PBANKA_140960
								PBANKA_141200
								PBANKA_141930
								PBANKA_142010
								PBANKA_142070
								PBANKA_142100
								PBANKA_142150
								PBANKA_142170
								PBANKA_142760
								PBANKA_142910
								PBANKA_143140
								PBANKA_143150
								PBANKA_143220
								PBANKA_143240
								PBANKA_143520
								PBANKA_143630
								PBANKA_143660
								PBANKA_144180
								PBANKA_144480
								PBANKA_144600
								PBANKA_144790
								PBANKA_144900
								PBANKA_145150
								PBANKA_145310
								PBANKA_145390
								PBANKA_145720
								PBANKA_145880
								PBANKA_146300
								PBANKA_146310
								PBANKA_146330
								PBANKA_146490
								PBANKA_146500
								PBANKA_146610
