## Additional file 13 for "Transcriptome analysis reveals a novel DNA element that may interact with chromatin-associated proteins in *Plasmodium berghei* during erythrocytic development"

### Sheet: cluster1_6_root_motif5_Revigo_B
TermID	Name	TermID:Name	(-)Value	GO	Value	LogSize	Frequency	Uniqueness	Dispensability	Representative
GO:0010501	RNA secondary structure unwinding	GO:0010501_RNA secondary structure unwinding	1.98571	BP	-1.98571	0.30103	0.0346741	0.920735	0.0238916	null
GO:0015977	carbon fixation	GO:0015977_carbon fixation	1.98571	BP	-1.98571	0.477121	0.0693481	0.973873	0	null
GO:0016070	RNA metabolic process	GO:0016070_RNA metabolic process	1.68687	BP	-1.68687	2.76641	20.215	0.88345	0.215802	null
GO:0042966	biotin carboxyl carrier protein biosynthetic process	GO:0042966_biotin carboxyl carrier protein biosynthetic process	1.68687	BP	-1.68687	2.69285	17.0596	0.925347	0.0678792	null
GO:0021700	developmental maturation	GO:0021700_developmental maturation	1.51297	BP	-1.51297	0.845098	0.208044	0.297157	0	null
GO:0070258	inner membrane pellicle complex	GO:0070258_inner membrane pellicle complex	10.0858	CC	-10.0858	1.27875	0.480384	0.999926	0	null
GO:0020039	pellicle	GO:0020039_pellicle	9.8436	CC	-9.8436	1.27875	0.480384	0.999926	3.633e-05	null
GO:0009986	cell surface	GO:0009986_cell surface	1.52579	CC	-1.52579	1.51851	0.854017	0.999922	3.84e-05	null
GO:0005886	plasma membrane	GO:0005886_plasma membrane	1.51297	CC	-1.51297	2.07555	3.14919	0.999913	4.718e-05	null
GO:0045177	apical part of cell	GO:0045177_apical part of cell	1.48184	CC	-1.48184	1.82607	1.76141	0.999917	5.174e-05	null
GO:0000775	chromosome, centromeric region	GO:0000775_chromosome, centromeric region	1.47879	CC	-1.47879	1.04139	0.26688	0.613311	3.443e-05	null
GO:0020009	microneme	GO:0020009_microneme	1.37198	CC	-1.37198	1.36173	0.587136	0.969432	0.0430488	null
GO:0004077	biotin-[acetyl-CoA-carboxylase] ligase activity	GO:0004077_biotin-[acetyl-CoA-carboxylase] ligase activity	1.98571	MF	-1.98571	0.477121	0.0720721	0.765608	0.0446147	null
GO:0008964	phosphoenolpyruvate carboxylase activity	GO:0008964_phosphoenolpyruvate carboxylase activity	1.98571	MF	-1.98571	0.30103	0.036036	0.742745	0.042317	null
GO:0017116	single-stranded DNA helicase activity	GO:0017116_single-stranded DNA helicase activity	1.98571	MF	-1.98571	1.07918	0.396396	0.543012	0	null
GO:0018271	biotin-protein ligase activity	GO:0018271_biotin-protein ligase activity	1.98571	MF	-1.98571	0.477121	0.0720721	0.765608	0.623812	null
GO:0016895	DNA exonuclease activity, producing 5'-phosphomonoesters	GO:0016895_DNA exonuclease activity, producing 5'-phosphomonoesters	1.68687	MF	-1.68687	1.07918	0.396396	0.415705	0.575355	null

### Sheet: cluster2_2_root_motif11_Revigo_
TermID	Name	TermID:Name	(-)Value	GO	Value	LogSize	Frequency	Uniqueness	Dispensability	Representative
GO:0043335	protein unfolding	GO:0043335_protein unfolding	2.11834	BP	-2.11834	0.30103	0.0346741	0.995425	0	null
GO:0020035	adhesion of symbiont to microvasculature	GO:0020035_adhesion of symbiont to microvasculature	1.64441	BP	-1.64441	1.75587	1.94175	0.588214	0.565366	null
GO:0042000	translocation of peptides or proteins into host	GO:0042000_translocation of peptides or proteins into host	1.64441	BP	-1.64441	1.11394	0.416089	0.524149	0.468792	null
GO:0044406	adhesion of symbiont to host	GO:0044406_adhesion of symbiont to host	1.64441	BP	-1.64441	1.92942	2.91262	0.577442	0.468792	null
GO:0044417	translocation of molecules into host	GO:0044417_translocation of molecules into host	1.64441	BP	-1.64441	1.11394	0.416089	0.629349	0	null
GO:0006606	protein import into nucleus	GO:0006606_protein import into nucleus	1.34816	BP	-1.34816	1.14613	0.450763	0.657421	0.00610661	null
GO:0034504	protein localization to nucleus	GO:0034504_protein localization to nucleus	1.34816	BP	-1.34816	1.14613	0.450763	0.743238	0.689292	null
GO:0016020	membrane	GO:0016020_membrane	6.2305	CC	-6.2305	3.2615	48.7056	0.999844	8.632e-05	null
GO:0033643	host cell part	GO:0033643_host cell part	1.9316	CC	-1.9316	2.56703	9.82119	0.482083	0.636043	null
GO:0020003	symbiont-containing vacuole	GO:0020003_symbiont-containing vacuole	1.86384	CC	-1.86384	1.74819	1.46784	0.341258	4.851e-05	null
GO:0005576	extracellular region	GO:0005576_extracellular region	1.82934	CC	-1.82934	1.93952	2.29517	0.999906	0	null
GO:0018995	host cellular component	GO:0018995_host cellular component	1.6632	CC	-1.6632	2.57171	9.92794	0.999882	0.00012805	null
GO:0070603	SWI/SNF superfamily-type complex	GO:0070603_SWI/SNF superfamily-type complex	1.64441	CC	-1.64441	1.20412	0.40032	0.753769	0.39823	null
GO:1904949	ATPase complex	GO:1904949_ATPase complex	1.64441	CC	-1.64441	1.5682	0.960769	0.854588	0	null
GO:0020026	merozoite dense granule	GO:0020026_merozoite dense granule	1.52106	CC	-1.52106	0.60206	0.0800641	0.959148	0.0532136	null
GO:0097255	R2TP complex	GO:0097255_R2TP complex	1.52106	CC	-1.52106	0.69897	0.106752	0.929342	0.151419	null
GO:0030276	clathrin binding	GO:0030276_clathrin binding	1.52106	MF	-1.52106	1.07918	0.396396	0.771944	0.242793	null
GO:0043139	5'-3' DNA helicase activity	GO:0043139_5'-3' DNA helicase activity	1.34816	MF	-1.34816	0.845098	0.216216	1	0	null
GO:0051015	actin filament binding	GO:0051015_actin filament binding	1.64441	MF	-1.64441	1.14613	0.468468	0.771944	0	null

### Sheet: cluster2_2_root_motif13_Revigo_
TermID	Name	TermID:Name	(-)Value	GO	Value	LogSize	Frequency	Uniqueness	Dispensability	Representative
GO:0020035	adhesion of symbiont to microvasculature	GO:0020035_adhesion of symbiont to microvasculature	1.62929	BP	-1.62929	1.75587	1.94175	1	0.565366	null
GO:0044406	adhesion of symbiont to host	GO:0044406_adhesion of symbiont to host	1.62929	BP	-1.62929	1.92942	2.91262	1	0	null
GO:0016020	membrane	GO:0016020_membrane	8.60936	CC	-8.60936	3.2615	48.7056	0.999763	0	null
GO:0018995	host cellular component	GO:0018995_host cellular component	3.15159	CC	-3.15159	2.57171	9.92794	0.999826	0.00012805	null
GO:0043657	host cell	GO:0043657_host cell	3.15159	CC	-3.15159	2.57171	9.92794	0.198327	0.00012805	null
GO:0046789	host cell surface receptor binding	GO:0046789_host cell surface receptor binding	1.33321	MF	-1.33321	1.89763	2.81081	1	0	null

### Sheet: cluster2_2_root_motif14_Revigo_
TermID	Name	TermID:Name	(-)Value	GO	Value	LogSize	Frequency	Uniqueness	Dispensability	Representative
GO:0001731	formation of translation preinitiation complex	GO:0001731_formation of translation preinitiation complex	1.67565	BP	-1.67565	0.845098	0.208044	0.902361	0.0913958	null
GO:0006308	DNA catabolic process	GO:0006308_DNA catabolic process	1.67565	BP	-1.67565	0.69897	0.138696	0.902708	0.00838578	null
GO:0006974	DNA damage response	GO:0006974_DNA damage response	1.67565	BP	-1.67565	2.09342	4.26491	0.982937	0	null
GO:0016020	membrane	GO:0016020_membrane	7.12804	CC	-7.12804	3.2615	48.7056	0.999843	8.632e-05	null
GO:0018995	host cellular component	GO:0018995_host cellular component	5.85474	CC	-5.85474	2.57171	9.92794	0.999882	0.00012805	null
GO:0043657	host cell	GO:0043657_host cell	5.85474	CC	-5.85474	2.57171	9.92794	0.517351	0.637096	null
GO:0044164	host cell cytosol	GO:0044164_host cell cytosol	2.95451	CC	-2.95451	1.27875	0.480384	0.605354	0	null
GO:0020003	symbiont-containing vacuole	GO:0020003_symbiont-containing vacuole	2.29007	CC	-2.29007	1.74819	1.46784	0.40404	0.571289	null
GO:0005576	extracellular region	GO:0005576_extracellular region	2.2444	CC	-2.2444	1.93952	2.29517	0.999906	4.257e-05	null
GO:0030124	AP-4 adaptor complex	GO:0030124_AP-4 adaptor complex	1.97443	CC	-1.97443	0.30103	0.026688	0.93185	2.859e-05	null
GO:0044217	other organism part	GO:0044217_other organism part	1.58301	CC	-1.58301	2.3784	5.95789	0.999892	0.00010958	null
GO:0005850	eukaryotic translation initiation factor 2 complex	GO:0005850_eukaryotic translation initiation factor 2 complex	1.50181	CC	-1.50181	0.60206	0.0800641	0.927077	0.14772	null
GO:0070603	SWI/SNF superfamily-type complex	GO:0070603_SWI/SNF superfamily-type complex	1.50181	CC	-1.50181	1.20412	0.40032	0.770045	0.39823	null
GO:1904949	ATPase complex	GO:1904949_ATPase complex	1.50181	CC	-1.50181	1.5682	0.960769	0.856588	0.135114	null
GO:0097255	R2TP complex	GO:0097255_R2TP complex	1.37911	CC	-1.37911	0.69897	0.106752	0.925788	0.151419	null

### Sheet: cluster2_4_root_motif9_Revigo_B
TermID	Name	TermID:Name	(-)Value	GO	Value	LogSize	Frequency	Uniqueness	Dispensability	Representative
GO:0005975	carbohydrate metabolic process	GO:0005975_carbohydrate metabolic process	3.74632	BP	-3.74632	1.53148	1.14424	0.948026	0	null
GO:0001717	conversion of seryl-tRNAsec to selenocys-tRNAsec	GO:0001717_conversion of seryl-tRNAsec to selenocys-tRNAsec	2.1031	BP	-2.1031	0.30103	0.0346741	0.914178	0.0382895	null
GO:0006020	inositol metabolic process	GO:0006020_inositol metabolic process	2.1031	BP	-2.1031	0.477121	0.0693481	0.708517	0.268589	null
GO:0016051	carbohydrate biosynthetic process	GO:0016051_carbohydrate biosynthetic process	2.1031	BP	-2.1031	0.845098	0.208044	0.808912	0.624981	null
GO:0019520	aldonic acid metabolic process	GO:0019520_aldonic acid metabolic process	2.1031	BP	-2.1031	0.30103	0.0346741	0.741674	0.554702	null
GO:0019521	D-gluconate metabolic process	GO:0019521_D-gluconate metabolic process	2.1031	BP	-2.1031	0.30103	0.0346741	0.741674	0.0328838	null
GO:0051083	'de novo' cotranslational protein folding	GO:0051083_'de novo' cotranslational protein folding	2.1031	BP	-2.1031	0.60206	0.104022	0.951388	0	null
GO:0006458	'de novo' protein folding	GO:0006458_'de novo' protein folding	1.80372	BP	-1.80372	1.34242	0.728155	0.950404	0.561806	null
GO:0008295	spermidine biosynthetic process	GO:0008295_spermidine biosynthetic process	1.80372	BP	-1.80372	0.477121	0.0693481	0.541449	0.0764942	null
GO:0009657	plastid organization	GO:0009657_plastid organization	1.80372	BP	-1.80372	0.30103	0.0346741	0.993941	0.00550302	null
GO:0009308	amine metabolic process	GO:0009308_amine metabolic process	1.62929	BP	-1.62929	0.778151	0.17337	0.896727	0.102572	null
GO:1901642	nucleoside transmembrane transport	GO:1901642_nucleoside transmembrane transport	1.62929	BP	-1.62929	0.69897	0.138696	0.904639	0.00607027	null
GO:0006098	pentose-phosphate shunt	GO:0006098_pentose-phosphate shunt	1.506	BP	-1.506	1	0.312067	0.62588	0.313834	null
GO:0051156	glucose 6-phosphate metabolic process	GO:0051156_glucose 6-phosphate metabolic process	1.506	BP	-1.506	1.04139	0.346741	0.844401	0.506247	null
GO:1901264	carbohydrate derivative transport	GO:1901264_carbohydrate derivative transport	1.41074	BP	-1.41074	1.14613	0.450763	0.944355	0.366868	null
GO:0005854	nascent polypeptide-associated complex	GO:0005854_nascent polypeptide-associated complex	2.1031	CC	-2.1031	0.60206	0.0800641	0.884876	0	null
GO:1990229	iron-sulfur cluster assembly complex	GO:1990229_iron-sulfur cluster assembly complex	2.1031	CC	-2.1031	2.59879	7.09012	0.865318	0.177919	null
GO:0042025	host cell nucleus	GO:0042025_host cell nucleus	1.80372	CC	-1.80372	0.477121	0.207548	0.507102	2.915e-05	null
GO:0009368	endopeptidase Clp complex	GO:0009368_endopeptidase Clp complex	1.506	CC	-1.506	0.477121	0.053376	0.887575	0.118606	null
GO:0033647	host intracellular organelle	GO:0033647_host intracellular organelle	1.41074	CC	-1.41074	0.60206	0.0800641	0.717876	0.400311	null
GO:0004512	inositol-3-phosphate synthase activity	GO:0004512_inositol-3-phosphate synthase activity	2.1031	MF	-2.1031	0.30103	0.036036	0.773297	0.0359177	null
GO:0004616	phosphogluconate dehydrogenase (decarboxylating) activity	GO:0004616_phosphogluconate dehydrogenase (decarboxylating) activity	2.1031	MF	-2.1031	0.30103	0.036036	0.942191	0.0359177	null
GO:0004766	spermidine synthase activity	GO:0004766_spermidine synthase activity	2.1031	MF	-2.1031	0.30103	0.036036	0.916953	0.166804	null
GO:0016785	selenotransferase activity	GO:0016785_selenotransferase activity	2.1031	MF	-2.1031	0.30103	0.036036	0.916953	0	null
GO:0016872	intramolecular lyase activity	GO:0016872_intramolecular lyase activity	2.1031	MF	-2.1031	0.30103	0.036036	0.773297	0.460348	null
GO:0016853	isomerase activity	GO:0016853_isomerase activity	2.03443	MF	-2.03443	1.82607	2.37838	0.919804	0.0488157	null
GO:0106029	tRNA pseudouridine synthase activity	GO:0106029_tRNA pseudouridine synthase activity	1.80372	MF	-1.80372	0.954243	0.288288	0.753576	0.52983	null
GO:0005337	nucleoside transmembrane transporter activity	GO:0005337_nucleoside transmembrane transporter activity	1.62929	MF	-1.62929	0.69897	0.144144	1	0	null
GO:0050661	NADP binding	GO:0050661_NADP binding	1.41074	MF	-1.41074	0.845098	0.216216	0.976812	0	null
GO:0016740	transferase activity	GO:0016740_transferase activity	1.40961	MF	-1.40961	2.73159	19.3874	0.906395	0.105876	null
GO:0003723	RNA binding	GO:0003723_RNA binding	1.30306	MF	-1.30306	2.65128	16.1081	0.976812	0.11662	null

### Sheet: cluster2_4_root_motif11_Revigo_
TermID	Name	TermID:Name	(-)Value	GO	Value	LogSize	Frequency	Uniqueness	Dispensability	Representative
GO:0005975	carbohydrate metabolic process	GO:0005975_carbohydrate metabolic process	3.26838	BP	-3.26838	1.53148	1.14424	0.931119	0.0377715	null
GO:0018195	peptidyl-arginine modification	GO:0018195_peptidyl-arginine modification	3.26838	BP	-3.26838	0.778151	0.17337	0.762798	0.492652	null
GO:0018216	peptidyl-arginine methylation	GO:0018216_peptidyl-arginine methylation	3.26838	BP	-3.26838	0.778151	0.17337	0.719733	0	null
GO:0018193	peptidyl-amino acid modification	GO:0018193_peptidyl-amino acid modification	2.52412	BP	-2.52412	2.04922	3.84882	0.738789	0.372336	null
GO:0006412	translation	GO:0006412_translation	2.47729	BP	-2.47729	2.47422	10.2982	0.6538	0.425581	null
GO:0008213	protein alkylation	GO:0008213_protein alkylation	1.95999	BP	-1.95999	1.25527	0.589459	0.778824	0.426638	null
GO:0006082	organic acid metabolic process	GO:0006082_organic acid metabolic process	1.87998	BP	-1.87998	2.22011	5.72122	0.617756	0.637496	null
GO:0001717	conversion of seryl-tRNAsec to selenocys-tRNAsec	GO:0001717_conversion of seryl-tRNAsec to selenocys-tRNAsec	1.86652	BP	-1.86652	0.30103	0.0346741	0.71512	0.361595	null
GO:0006020	inositol metabolic process	GO:0006020_inositol metabolic process	1.86652	BP	-1.86652	0.477121	0.0693481	0.724021	0.268589	null
GO:0009106	lipoate metabolic process	GO:0009106_lipoate metabolic process	1.86652	BP	-1.86652	0.477121	0.0693481	0.641791	0.579989	null
GO:0009107	lipoate biosynthetic process	GO:0009107_lipoate biosynthetic process	1.86652	BP	-1.86652	0.477121	0.0693481	0.588114	0.46276	null
GO:0016051	carbohydrate biosynthetic process	GO:0016051_carbohydrate biosynthetic process	1.86652	BP	-1.86652	0.845098	0.208044	0.812069	0.624981	null
GO:0019520	aldonic acid metabolic process	GO:0019520_aldonic acid metabolic process	1.86652	BP	-1.86652	0.30103	0.0346741	0.65758	0.554702	null
GO:0019521	D-gluconate metabolic process	GO:0019521_D-gluconate metabolic process	1.86652	BP	-1.86652	0.30103	0.0346741	0.65758	0.0285517	null
GO:0034472	snRNA 3'-end processing	GO:0034472_snRNA 3'-end processing	1.86652	BP	-1.86652	1	0.312067	0.719635	0.0544915	null
GO:0044658	pore formation in host plasma membrane	GO:0044658_pore formation in host plasma membrane	1.86652	BP	-1.86652	1.87506	0.0346741	0.930269	0	null
GO:0052111	modification by symbiont of host structure	GO:0052111_modification by symbiont of host structure	1.86652	BP	-1.86652	0.30103	0.0346741	0.930269	0.447962	null
GO:0001522	pseudouridine synthesis	GO:0001522_pseudouridine synthesis	1.61737	BP	-1.61737	1.27875	0.624133	0.728441	0.506096	null
GO:0006272	leading strand elongation	GO:0006272_leading strand elongation	1.5684	BP	-1.5684	0.778151	0.17337	0.851607	0.17022	null
GO:0006431	methionyl-tRNA aminoacylation	GO:0006431_methionyl-tRNA aminoacylation	1.5684	BP	-1.5684	0.477121	0.0693481	0.524851	0.576439	null
GO:0006438	valyl-tRNA aminoacylation	GO:0006438_valyl-tRNA aminoacylation	1.5684	BP	-1.5684	0.477121	0.0693481	0.524851	0.405955	null
GO:0008612	peptidyl-lysine modification to peptidyl-hypusine	GO:0008612_peptidyl-lysine modification to peptidyl-hypusine	1.5684	BP	-1.5684	0.477121	0.0693481	0.719976	0.459536	null
GO:0009657	plastid organization	GO:0009657_plastid organization	1.5684	BP	-1.5684	0.30103	0.0346741	0.993217	0	null
GO:0042783	evasion of host immune response	GO:0042783_evasion of host immune response	1.5684	BP	-1.5684	2.25768	6.24133	0.930802	0.656787	null
GO:0044003	modulation by symbiont of host process	GO:0044003_modulation by symbiont of host process	1.5684	BP	-1.5684	1.87506	2.56588	0.910196	0.613748	null
GO:0055129	L-proline biosynthetic process	GO:0055129_L-proline biosynthetic process	1.5684	BP	-1.5684	0.477121	0.0693481	0.541294	0.576439	null
GO:0044283	small molecule biosynthetic process	GO:0044283_small molecule biosynthetic process	1.50593	BP	-1.50593	1.91908	2.84327	0.631656	0.377837	null
GO:0006399	tRNA metabolic process	GO:0006399_tRNA metabolic process	1.49914	BP	-1.49914	2.06446	3.98752	0.728525	0.498798	null
GO:0018205	peptidyl-lysine modification	GO:0018205_peptidyl-lysine modification	1.41761	BP	-1.41761	1.62325	1.42164	0.721205	0.590345	null
GO:0016073	snRNA metabolic process	GO:0016073_snRNA metabolic process	1.3952	BP	-1.3952	1.20412	0.520111	0.771029	0.528842	null
GO:0051604	protein maturation	GO:0051604_protein maturation	1.35106	BP	-1.35106	1.6721	1.59501	0.805056	0.21297	null
GO:0005840	ribosome	GO:0005840_ribosome	2.79484	CC	-2.79484	2.26245	4.85722	0.803953	0	null
GO:0035145	exon-exon junction complex	GO:0035145_exon-exon junction complex	1.86652	CC	-1.86652	0.778151	0.13344	0.830007	0.0493866	null
GO:0009376	HslUV protease complex	GO:0009376_HslUV protease complex	1.5684	CC	-1.5684	0.477121	0.053376	0.701696	0.602256	null
GO:0031597	cytosolic proteasome complex	GO:0031597_cytosolic proteasome complex	1.5684	CC	-1.5684	0.60206	0.0800641	0.698031	0.126511	null
GO:0044161	host cell cytoplasmic vesicle	GO:0044161_host cell cytoplasmic vesicle	1.5684	CC	-1.5684	0.477121	0.053376	0.999937	3.673e-05	null
GO:0015935	small ribosomal subunit	GO:0015935_small ribosomal subunit	1.49105	CC	-1.49105	1.74819	1.46784	0.703682	0.433089	null
GO:0005739	mitochondrion	GO:0005739_mitochondrion	1.40459	CC	-1.40459	2.53908	9.20737	0.873944	0.0880397	null
GO:0016274	protein-arginine N-methyltransferase activity	GO:0016274_protein-arginine N-methyltransferase activity	3.26838	MF	-3.26838	0.778151	0.18018	0.72465	0	null
GO:0003735	structural constituent of ribosome	GO:0003735_structural constituent of ribosome	1.91829	MF	-1.91829	2.22272	5.98198	1	0	null
GO:0008276	protein methyltransferase activity	GO:0008276_protein methyltransferase activity	1.8912	MF	-1.8912	1.27875	0.648649	0.710431	0.580026	null
GO:0004325	ferrochelatase activity	GO:0004325_ferrochelatase activity	1.86652	MF	-1.86652	0.30103	0.036036	0.926168	0.0399751	null
GO:0004326	tetrahydrofolylpolyglutamate synthase activity	GO:0004326_tetrahydrofolylpolyglutamate synthase activity	1.86652	MF	-1.86652	0.30103	0.036036	0.85924	0.275591	null
GO:0004512	inositol-3-phosphate synthase activity	GO:0004512_inositol-3-phosphate synthase activity	1.86652	MF	-1.86652	0.30103	0.036036	0.792371	0.0399751	null
GO:0004616	phosphogluconate dehydrogenase (decarboxylating) activity	GO:0004616_phosphogluconate dehydrogenase (decarboxylating) activity	1.86652	MF	-1.86652	0.30103	0.036036	0.850735	0.374506	null
GO:0004735	pyrroline-5-carboxylate reductase activity	GO:0004735_pyrroline-5-carboxylate reductase activity	1.86652	MF	-1.86652	0.30103	0.036036	0.817418	0.0399751	null
GO:0016785	selenotransferase activity	GO:0016785_selenotransferase activity	1.86652	MF	-1.86652	0.30103	0.036036	0.848342	0.185647	null
GO:0016872	intramolecular lyase activity	GO:0016872_intramolecular lyase activity	1.86652	MF	-1.86652	0.30103	0.036036	0.792371	0.460348	null
GO:0016992	lipoate synthase activity	GO:0016992_lipoate synthase activity	1.86652	MF	-1.86652	0.30103	0.036036	0.831641	0.185647	null
GO:0008170	N-methyltransferase activity	GO:0008170_N-methyltransferase activity	1.82801	MF	-1.82801	1.47712	1.04505	0.699491	0.686244	null
GO:0009982	pseudouridine synthase activity	GO:0009982_pseudouridine synthase activity	1.76962	MF	-1.76962	1.20412	0.540541	0.73935	0.555159	null
GO:0005198	structural molecule activity	GO:0005198_structural molecule activity	1.67261	MF	-1.67261	2.31597	7.42342	1	0	null
GO:0004825	methionine-tRNA ligase activity	GO:0004825_methionine-tRNA ligase activity	1.5684	MF	-1.5684	0.477121	0.0720721	0.8291	0.577507	null
GO:0004832	valine-tRNA ligase activity	GO:0004832_valine-tRNA ligase activity	1.5684	MF	-1.5684	0.477121	0.0720721	0.8291	0.392794	null
GO:0016741	transferase activity, transferring one-carbon groups	GO:0016741_transferase activity, transferring one-carbon groups	1.46843	MF	-1.46843	1.99564	3.53153	0.780223	0.273739	null
GO:0016462	pyrophosphatase activity	GO:0016462_pyrophosphatase activity	1.40995	MF	-1.40995	2.31597	7.42342	0.803545	0.0898431	null
GO:0016853	isomerase activity	GO:0016853_isomerase activity	1.40215	MF	-1.40215	1.82607	2.37838	0.894011	0.0566272	null
GO:0015267	channel activity	GO:0015267_channel activity	1.3952	MF	-1.3952	1.30103	0.684685	0.999064	0	null
GO:0016645	oxidoreductase activity, acting on the CH-NH group of donors	GO:0016645_oxidoreductase activity, acting on the CH-NH group of donors	1.3952	MF	-1.3952	0.69897	0.144144	0.837967	0.410385	null
GO:0016817	hydrolase activity, acting on acid anhydrides	GO:0016817_hydrolase activity, acting on acid anhydrides	1.354	MF	-1.354	2.32222	7.53153	0.836675	0.424024	null

### Sheet: cluster2_10_root_motif4_Revigo_
TermID	Name	TermID:Name	(-)Value	GO	Value	LogSize	Frequency	Uniqueness	Dispensability	Representative
GO:0006511	ubiquitin-dependent protein catabolic process	GO:0006511_ubiquitin-dependent protein catabolic process	6.52677	BP	-6.52677	2.07555	4.09154	0.700662	0	null
GO:0009066	aspartate family amino acid metabolic process	GO:0009066_aspartate family amino acid metabolic process	3.93774	BP	-3.93774	0.69897	0.138696	0.701405	0.14301	null
GO:0006508	proteolysis	GO:0006508_proteolysis	3.6212	BP	-3.6212	2.37107	8.11373	0.846848	0.310819	null
GO:0070682	proteasome regulatory particle assembly	GO:0070682_proteasome regulatory particle assembly	2.63053	BP	-2.63053	0.477121	0.0693481	0.948236	0	null
GO:0006412	translation	GO:0006412_translation	2.33792	BP	-2.33792	2.47422	10.2982	0.790859	0.445673	null
GO:0043248	proteasome assembly	GO:0043248_proteasome assembly	2.30851	BP	-2.30851	0.69897	0.138696	0.945921	0.391325	null
GO:0009068	aspartate family amino acid catabolic process	GO:0009068_aspartate family amino acid catabolic process	1.96343	BP	-1.96343	0.477121	0.0693481	0.574816	0.652245	null
GO:0010565	regulation of cellular ketone metabolic process	GO:0010565_regulation of cellular ketone metabolic process	1.96343	BP	-1.96343	0.778151	0.17337	0.744542	0.311255	null
GO:0019216	regulation of lipid metabolic process	GO:0019216_regulation of lipid metabolic process	1.96343	BP	-1.96343	0.845098	0.208044	0.807202	0	null
GO:1903725	regulation of phospholipid metabolic process	GO:1903725_regulation of phospholipid metabolic process	1.96343	BP	-1.96343	0.60206	0.104022	0.598162	0.306916	null
GO:0006457	protein folding	GO:0006457_protein folding	1.76153	BP	-1.76153	1.97772	3.25936	0.992336	0.00763163	null
GO:0006109	regulation of carbohydrate metabolic process	GO:0006109_regulation of carbohydrate metabolic process	1.66471	BP	-1.66471	0.60206	0.104022	0.815845	0.306916	null
GO:0006272	leading strand elongation	GO:0006272_leading strand elongation	1.66471	BP	-1.66471	0.778151	0.17337	0.888996	0.0691698	null
GO:0006915	apoptotic process	GO:0006915_apoptotic process	1.66471	BP	-1.66471	0.30103	0.0346741	0.994757	0.00535662	null
GO:0042026	protein refolding	GO:0042026_protein refolding	1.66471	BP	-1.66471	1.11394	0.416089	0.993656	0.00916706	null
GO:0045912	negative regulation of carbohydrate metabolic process	GO:0045912_negative regulation of carbohydrate metabolic process	1.66471	BP	-1.66471	0.30103	0.0346741	0.728911	0.283074	null
GO:0062012	regulation of small molecule metabolic process	GO:0062012_regulation of small molecule metabolic process	1.66471	BP	-1.66471	0.778151	0.17337	0.817308	0.300432	null
GO:1901605	alpha-amino acid metabolic process	GO:1901605_alpha-amino acid metabolic process	1.63383	BP	-1.63383	1.49136	1.04022	0.706915	0.632743	null
GO:1901642	nucleoside transmembrane transport	GO:1901642_nucleoside transmembrane transport	1.49093	BP	-1.49093	0.69897	0.138696	0.942543	0.00816039	null
GO:0006084	acetyl-CoA metabolic process	GO:0006084_acetyl-CoA metabolic process	1.36829	BP	-1.36829	0.845098	0.208044	0.762468	0.320912	null
GO:0006376	mRNA splice site recognition	GO:0006376_mRNA splice site recognition	1.36829	BP	-1.36829	0.778151	0.17337	0.874219	0.419039	null
GO:0006892	post-Golgi vesicle-mediated transport	GO:0006892_post-Golgi vesicle-mediated transport	1.36829	BP	-1.36829	1	0.312067	0.957988	0.598216	null
GO:0022616	DNA strand elongation	GO:0022616_DNA strand elongation	1.36829	BP	-1.36829	1.20412	0.520111	0.896458	0.464397	null
GO:0048193	Golgi vesicle transport	GO:0048193_Golgi vesicle transport	1.33149	BP	-1.33149	1.77085	2.0111	0.954532	0.310349	null
GO:0065003	protein-containing complex assembly	GO:0065003_protein-containing complex assembly	1.31383	BP	-1.31383	2.21484	5.65187	0.937044	0.52173	null
GO:0000502	proteasome complex	GO:0000502_proteasome complex	6.906	CC	-6.906	1.64345	1.14758	0.472569	0	null
GO:1905368	peptidase complex	GO:1905368_peptidase complex	6.32195	CC	-6.32195	1.74036	1.44115	0.603226	0.46494	null
GO:0140535	intracellular protein-containing complex	GO:0140535_intracellular protein-containing complex	3.86067	CC	-3.86067	2.31175	5.44436	0.712023	0.237219	null
GO:0005737	cytoplasm	GO:0005737_cytoplasm	3.0461	CC	-3.0461	3.25624	48.1185	0.937109	0.0684163	null
GO:0022626	cytosolic ribosome	GO:0022626_cytosolic ribosome	2.92216	CC	-2.92216	1.9345	2.26848	0.735146	0.46077	null
GO:0005840	ribosome	GO:0005840_ribosome	2.73515	CC	-2.73515	2.26245	4.85722	0.792792	0	null
GO:0022627	cytosolic small ribosomal subunit	GO:0022627_cytosolic small ribosomal subunit	2.22435	CC	-2.22435	1.54407	0.907393	0.570454	0.678051	null
GO:0045239	tricarboxylic acid cycle enzyme complex	GO:0045239_tricarboxylic acid cycle enzyme complex	1.96343	CC	-1.96343	0.954243	0.213504	0.645447	0.381316	null
GO:0045240	dihydrolipoyl dehydrogenase complex	GO:0045240_dihydrolipoyl dehydrogenase complex	1.96343	CC	-1.96343	0.845098	0.160128	0.619154	0.371256	null
GO:1990204	oxidoreductase complex	GO:1990204_oxidoreductase complex	1.84905	CC	-1.84905	1.32222	0.53376	0.635416	0.417334	null
GO:0097525	spliceosomal snRNP complex	GO:0097525_spliceosomal snRNP complex	1.56245	CC	-1.56245	1.65321	1.17427	0.630847	0.195179	null
GO:0120114	Sm-like protein family complex	GO:0120114_Sm-like protein family complex	1.4974	CC	-1.4974	1.66276	1.20096	0.754332	0.19618	null
GO:1990904	ribonucleoprotein complex	GO:1990904_ribonucleoprotein complex	1.49029	CC	-1.49029	2.59879	10.5685	0.689441	0.337239	null
GO:0031410	cytoplasmic vesicle	GO:0031410_cytoplasmic vesicle	1.43508	CC	-1.43508	2.11727	3.46944	0.848428	0.0745838	null
GO:0043232	intracellular non-membrane-bounded organelle	GO:0043232_intracellular non-membrane-bounded organelle	1.43432	CC	-1.43432	2.76716	15.5858	0.760645	0.641816	null
GO:0043228	non-membrane-bounded organelle	GO:0043228_non-membrane-bounded organelle	1.42191	CC	-1.42191	2.7679	15.6125	0.938401	0.090204	null
GO:0030117	membrane coat	GO:0030117_membrane coat	1.40961	CC	-1.40961	1.50515	0.827329	0.738648	0.187799	null
GO:0048475	coated membrane	GO:0048475_coated membrane	1.40961	CC	-1.40961	1.50515	0.827329	0.994638	4.96e-05	null
GO:0031982	vesicle	GO:0031982_vesicle	1.31383	CC	-1.31383	2.15229	3.76301	0.944002	0.0909564	null
GO:0016817	hydrolase activity, acting on acid anhydrides	GO:0016817_hydrolase activity, acting on acid anhydrides	3.91781	MF	-3.91781	2.32222	7.53153	0.810204	0.352566	null
GO:0003924	GTPase activity	GO:0003924_GTPase activity	3.45134	MF	-3.45134	1.86332	2.59459	0.750729	0	null
GO:0008233	peptidase activity	GO:0008233_peptidase activity	2.83995	MF	-2.83995	2.18184	5.44144	0.807053	0.400066	null
GO:0005525	GTP binding	GO:0005525_GTP binding	2.66738	MF	-2.66738	1.97772	3.38739	0.74365	0	null
GO:0019001	guanyl nucleotide binding	GO:0019001_guanyl nucleotide binding	2.62319	MF	-2.62319	1.98227	3.42342	0.787834	0.381551	null
GO:0043167	ion binding	GO:0043167_ion binding	2.45776	MF	-2.45776	2.95279	32.2883	0.946664	0.0518364	null
GO:0003735	structural constituent of ribosome	GO:0003735_structural constituent of ribosome	2.39715	MF	-2.39715	2.22272	5.98198	1	0	null
GO:0005198	structural molecule activity	GO:0005198_structural molecule activity	2.13278	MF	-2.13278	2.31597	7.42342	1	0	null
GO:0035639	purine ribonucleoside triphosphate binding	GO:0035639_purine ribonucleoside triphosphate binding	2.01779	MF	-2.01779	2.7185	18.8108	0.694924	0.489047	null
GO:0003723	RNA binding	GO:0003723_RNA binding	1.98154	MF	-1.98154	2.65128	16.1081	0.83883	0.318612	null
GO:0004066	asparagine synthase (glutamine-hydrolyzing) activity	GO:0004066_asparagine synthase (glutamine-hydrolyzing) activity	1.96343	MF	-1.96343	0.30103	0.036036	0.955549	0.0491825	null
GO:0004149	dihydrolipoyllysine-residue succinyltransferase activity	GO:0004149_dihydrolipoyllysine-residue succinyltransferase activity	1.96343	MF	-1.96343	0.30103	0.036036	0.854747	0.0491825	null
GO:0019203	carbohydrate phosphatase activity	GO:0019203_carbohydrate phosphatase activity	1.96343	MF	-1.96343	0.30103	0.036036	0.873331	0.484758	null
GO:0050308	sugar-phosphatase activity	GO:0050308_sugar-phosphatase activity	1.96343	MF	-1.96343	0.30103	0.036036	0.873331	0.189915	null
GO:1905394	retromer complex binding	GO:1905394_retromer complex binding	1.96343	MF	-1.96343	0.30103	0.036036	0.981693	0.0206895	null
GO:0043168	anion binding	GO:0043168_anion binding	1.81703	MF	-1.81703	2.76492	20.9369	0.915702	0.309353	null
GO:0019843	rRNA binding	GO:0019843_rRNA binding	1.71275	MF	-1.71275	1.64345	1.54955	0.890424	0.122954	null
GO:1901265	nucleoside phosphate binding	GO:1901265_nucleoside phosphate binding	1.6978	MF	-1.6978	2.77815	21.5856	0.845424	0.188804	null
GO:0003689	DNA clamp loader activity	GO:0003689_DNA clamp loader activity	1.66471	MF	-1.66471	0.778151	0.18018	0.927992	0.0571214	null
GO:0004749	ribose phosphate diphosphokinase activity	GO:0004749_ribose phosphate diphosphokinase activity	1.66471	MF	-1.66471	0.477121	0.0720721	0.914542	0.174429	null
GO:0016748	succinyltransferase activity	GO:0016748_succinyltransferase activity	1.66471	MF	-1.66471	0.477121	0.0720721	0.884263	0.517438	null
GO:0140096	catalytic activity, acting on a protein	GO:0140096_catalytic activity, acting on a protein	1.60621	MF	-1.60621	2.67486	17.009	0.910797	0.10502	null
GO:0016787	hydrolase activity	GO:0016787_hydrolase activity	1.59401	MF	-1.59401	2.81823	23.6757	0.906021	0.177308	null
GO:0003746	translation elongation factor activity	GO:0003746_translation elongation factor activity	1.5292	MF	-1.5292	1.41497	0.900901	0.897741	0.215108	null
GO:0005337	nucleoside transmembrane transporter activity	GO:0005337_nucleoside transmembrane transporter activity	1.49093	MF	-1.49093	0.69897	0.144144	0.999585	0	null
GO:0016778	diphosphotransferase activity	GO:0016778_diphosphotransferase activity	1.36829	MF	-1.36829	0.69897	0.144144	0.910523	0.319241	null

### Sheet: cluster3_8_root_motif5_Revigo_B
TermID	Name	TermID:Name	(-)Value	GO	Value	LogSize	Frequency	Uniqueness	Dispensability	Representative	GO
GO:0000741	karyogamy	GO:0000741_karyogamy	1.97443	BP	-1.97443	0.954243	0.43505	0.752883	0.335002	null	BP
GO:0043247	telomere maintenance in response to DNA damage	GO:0043247_telomere maintenance in response to DNA damage	1.97443	BP	-1.97443	0.477121	0.113418	0.565654	0.227116	null	BP
GO:0120009	intermembrane lipid transfer	GO:0120009_intermembrane lipid transfer	1.97443	BP	-1.97443	0.845098	0.208044	0.819877	0	null	BP
GO:0000079	regulation of cyclin-dependent protein serine/threonine kinase activity	GO:0000079_regulation of cyclin-dependent protein serine/threonine kinase activity	1.67565	BP	-1.67565	0.778151	0.17337	0.540563	0	null	BP
GO:0001539	cilium or flagellum-dependent cell motility	GO:0001539_cilium or flagellum-dependent cell motility	1.67565	BP	-1.67565	0.845098	0.208044	0.991243	0.00661024	null	BP
GO:0007113	endomitotic cell cycle	GO:0007113_endomitotic cell cycle	1.67565	BP	-1.67565	1.17609	0.485437	0.990661	0.00709714	null	BP
GO:0048284	organelle fusion	GO:0048284_organelle fusion	1.67565	BP	-1.67565	1.30103	0.658807	0.74598	0.391349	null	BP
GO:0052652	cyclic purine nucleotide metabolic process	GO:0052652_cyclic purine nucleotide metabolic process	1.67565	BP	-1.67565	0.778151	0.17337	0.799044	0.00651408	null	BP
GO:0032200	telomere organization	GO:0032200_telomere organization	1.50181	BP	-1.50181	1	0.312067	0.664072	0.578125	null	BP
GO:0019673	GDP-mannose metabolic process	GO:0019673_GDP-mannose metabolic process	1.37911	BP	-1.37911	0.69897	0.138696	0.838979	0.488756	null	BP
GO:0044312	crystalloid	GO:0044312_crystalloid	3.16933	CC	-3.16933	1.5563	1.74634	1	0	null	CC
GO:0045177	apical part of cell	GO:0045177_apical part of cell	2.10857	CC	-2.10857	1.82607	1.76141	1	4.797e-05	null	CC
GO:0008446	GDP-mannose 4,6-dehydratase activity	GO:0008446_GDP-mannose 4,6-dehydratase activity	1.97443	MF	-1.97443	0.30103	0.036036	0.956427	0	null	MF
GO:0003872	6-phosphofructokinase activity	GO:0003872_6-phosphofructokinase activity	1.67565	MF	-1.67565	0.477121	0.0720721	0.508127	0.0375596	null	MF
GO:0019900	kinase binding	GO:0019900_kinase binding	1.67565	MF	-1.67565	1.04139	0.36036	0.821116	0.656918	null	MF
GO:0019901	protein kinase binding	GO:0019901_protein kinase binding	1.67565	MF	-1.67565	0.954243	0.288288	0.821116	0	null	MF
GO:0120013	lipid transfer activity	GO:0120013_lipid transfer activity	1.67565	MF	-1.67565	0.845098	0.216216	0.994719	0	null	MF
GO:0051213	dioxygenase activity	GO:0051213_dioxygenase activity	1.50181	MF	-1.50181	0.845098	0.216216	0.952129	0.0425923	null	MF
