## Additional file 14 for "Transcriptome analysis reveals a novel DNA element that may interact with chromatin-associated proteins in *Plasmodium berghei* during erythrocytic development"

### Sheet: cluster1_6_root_motif5_KEGG
ID	Name	Bgd count	Result count	Result gene list	Pct of bgd	Fold enrichment	Odds ratio	P-value	Benjamini	Bonferroni
ec00790__PK__KEGG	Folate biosynthesis	57	3	PBANKA_1113800,PBANKA_1129700,PBANKA_1460000,	5.3	9.6	23.69	0.00211996	0.0296795	0.0296795
ec00254__PK__KEGG	Aflatoxin biosynthesis	2	1	PBANKA_0511000,	50	91.2	226.5	0.0109408	0.0521326	0.153172
ec00720__PK__KEGG	Carbon fixation pathways in prokaryotes	32	2	PBANKA_0511000,PBANKA_1017900,	6.3	11.4	19.49	0.0111713	0.0521326	0.156398
ec00620__PK__KEGG	Pyruvate metabolism	45	2	PBANKA_0511000,PBANKA_1017900,	4.4	8.11	13.4	0.0216564	0.0757975	0.30319
ec00500__PK__KEGG	Starch and sucrose metabolism	66	2	PBANKA_1113800,PBANKA_1129700,	3	5.53	8.78	0.0447427	0.12528	0.626398

### Sheet: cluster2_2_root_motif11_KEGG
ID	Name	Bgd count	Result count	Result gene list	Pct of bgd	Fold enrichment	Odds ratio	P-value	Benjamini	Bonferroni
ec00010__PK__KEGG	Glycolysis / Gluconeogenesis	69	2	PBANKA_0931200,PBANKA_1313700,	2.9	8.81	25.13	0.0161105	0.128884	0.128884

### Sheet: cluster2_2_root_motif13_KEGG
ID	Name	Bgd count	Result count	Result gene list	Pct of bgd	Fold enrichment	Odds ratio	P-value	Benjamini	Bonferroni
ec00365__PK__KEGG	Furfural degradation	7	1	PBANKA_1220200,	14.3	43.43	75.25	0.0228749	0.241396	0.892123
ec00830__PK__KEGG	Retinol metabolism	8	1	PBANKA_1220200,	12.5	38	64.43	0.026114	0.241396	1
ec00623__PK__KEGG	Toluene degradation	10	1	PBANKA_1220200,	10	30.4	50	0.0325707	0.241396	1
ec00363__PK__KEGG	Bisphenol degradation	14	1	PBANKA_1220200,	7.1	21.71	34.46	0.0453983	0.241396	1

### Sheet: cluster2_4_root_motif9_KEGG
ID	Name	Bgd count	Result count	Result gene list	Pct of bgd	Fold enrichment	Odds ratio	P-value	Benjamini	Bonferroni
ec00480__PK__KEGG	Glutathione metabolism	36	2	PBANKA_0919300,PBANKA_1318400,	5.6	5.63	7.3	0.0458186	0.568135	1

### Sheet: cluster2_4_root_motif11_KEGG
ID	Name	Bgd count	Result count	Result gene list	Pct of bgd	Fold enrichment	Odds ratio	P-value	Benjamini	Bonferroni
ec00512__PK__KEGG	protein-arginine N-methyltransferase activity	9	2	PBANKA_1134200,PBANKA_1140700,	22.2	9.65	13.29	0.0165025	0.167829	1
ec00603__PK__KEGG	structural constituent of ribosome	9	2	PBANKA_1134200,PBANKA_1140700,	22.2	9.65	13.29	0.0165025	0.167829	1
ec00513__PK__KEGG	protein methyltransferase activity	9	2	PBANKA_1134200,PBANKA_1140700,	22.2	9.65	13.29	0.0165025	0.167829	1
ec00944__PK__KEGG	ferrochelatase activity	9	2	PBANKA_1134200,PBANKA_1140700,	22.2	9.65	13.29	0.0165025	0.167829	1
ec00571__PK__KEGG	tetrahydrofolylpolyglutamate synthase activity	9	2	PBANKA_1134200,PBANKA_1140700,	22.2	9.65	13.29	0.0165025	0.167829	1
ec00601__PK__KEGG	Glycosphingolipid biosynthesis - lacto and neolacto series	10	2	PBANKA_1134200,PBANKA_1140700,	20	8.69	11.62	0.0203429	0.167829	1
ec00908__PK__KEGG	Zeatin biosynthesis	10	2	PBANKA_1134200,PBANKA_1140700,	20	8.69	11.62	0.0203429	0.167829	1
ec00604__PK__KEGG	Glycosphingolipid biosynthesis - ganglio series	10	2	PBANKA_1134200,PBANKA_1140700,	20	8.69	11.62	0.0203429	0.167829	1
ec00941__PK__KEGG	Flavonoid biosynthesis	11	2	PBANKA_1134200,PBANKA_1140700,	18.2	7.9	10.32	0.0245202	0.179815	1
ec00522__PK__KEGG	Biosynthesis of 12-, 14- and 16-membered macrolides	12	2	PBANKA_1134200,PBANKA_1140700,	16.7	7.24	9.27	0.0290183	0.18602	1
ec00670__PK__KEGG	One carbon pool by folate	13	2	PBANKA_1137100,PBANKA_1357000,	15.4	6.68	8.42	0.0338218	0.18602	1
ec00515__PK__KEGG	Mannose type O-glycan biosynthesis	13	2	PBANKA_1134200,PBANKA_1140700,	15.4	6.68	8.42	0.0338218	0.18602	1
ec00552__PK__KEGG	Teichoic acid biosynthesis	14	2	PBANKA_1134200,PBANKA_1140700,	14.3	6.2	7.71	0.0389155	0.197571	1

### Sheet: cluster2_10_root_motif4_KEGG
ID	Name	Bgd count	Result count	Result gene list	Pct of bgd	Fold enrichment	Odds ratio	P-value	Benjamini	Bonferroni
ec00920__PK__KEGG	Sulfur metabolism	13	3	PBANKA_0105600,PBANKA_1202200,PBANKA_1314800,	23.1	15.03	24.22	0.000754086	0.0452452	0.0452452
ec00450__PK__KEGG	Selenocompound metabolism	55	4	PBANKA_0105600,PBANKA_1004700,PBANKA_1202200,PBANKA_1314800,	7.3	4.74	6.64	0.00754607	0.226382	0.452764
ec00525__PK__KEGG	Acarbose and validamycin biosynthesis	13	2	PBANKA_0517200,PBANKA_0708000,	15.4	10.02	13.44	0.0155072	0.310144	0.930432
ec00562__PK__KEGG	Inositol phosphate metabolism	43	3	PBANKA_0517200,PBANKA_1202200,PBANKA_1314800,	7	4.54	5.85	0.0247133	0.3707	1
ec00130__PK__KEGG	Ubiquinone and other terpenoid-quinone biosynthesis	21	2	PBANKA_0708000,PBANKA_1004700,	9.5	6.2	7.71	0.0389155	0.466986	1
ec00230__PK__KEGG	Purine metabolism	139	5	PBANKA_0105600,PBANKA_0418200,PBANKA_1202200,PBANKA_1314800,PBANKA_1340300,	3.6	2.34	3.17	0.0482703	0.475181	1
